# Oxygen-sensing regulatory architecture structures mammalian diversification

**DOI:** 10.64898/2026.07.21.739880

**Authors:** JB Smaers, A Gil-Gomez, REM Rickaby, CW Pugh, C West, P Aggarwal, A Hecker, A Chen, C Wen, M Riessland, JS Rest

## Abstract

The HIF oxygen-sensing pathway traces to the last metazoan common ancestor ∼800 million years ago and is conventionally viewed as a conserved cellular stress-response module. Whether this ancestral system has contributed to mammalian diversification at macroevolutionary timescales remains unexplored. We analyzed sequence-encoded TF-gene regulatory architecture for 34 transcription factors and 705 genes in 10 oxygen-sensing pathways across 239 mammalian species.

Oxygen-sensing regulatory architecture carries strong clade-structured evolutionary signal. The primary axis of variation tracks a fast-slow life history gradient, marked by rewiring of growth-control and tumor suppressor hub genes. A second axis recovers the monotreme-marsupial-placental transition and aligns with the decline in atmospheric O_2_ from the Permo-Carboniferous maximum toward present-day levels^1^. Orthogonal axes encode distinct ecological regulatory strategies; two later axes separately resolve HIF-compatible binding-site architecture and dominant TF-family assignment, identifying regulatory strategies associated with powered flight and hibernation. This multidimensional space also informs Peto’s paradox, suggesting that relative cancer resistance tracks the combination of tumor-suppressor enrichment and coordinated HIF-complex assignment.

Together, these results indicate that regulatory configurations arise at major evolutionary transitions and persist coherently across descendant lineages through a punctuated mode of regulatory evolution, providing genomic-level evidence for Simpson’s adaptive zones and a mechanism for evolutionary stasis. These findings reframe oxygen sensing as a regulatory hub in mammalian diversification, with stable patterns of TF-family assignment configurations emerging as a structuring force in macroevolution.

**Brief:** Ancient molecular processes such as oxygen-sensing, whose HIF-pathway dates to the origin of animals ∼800 million years ago, are typically regarded as ‘conserved’ across lineages. How such deeply ancestral systems have contributed to mammalian diversification remains largely unexplored. By analyzing the oxygen-sensing regulatory architecture (which transcription factors regulate which genes) across 239 mammalian species, we find that oxygen-sensing regulatory rewiring tracks placental evolution, atmospheric O_2_, life history evolution, ecological specializations, and cancer resistance. Major radiations occupy discrete, heritable configurations established at key phylogenetic transitions and subsequently retained across descendant lineages through near-neutral within-regime drift, revealing regulatory architecture lock-in as a structuring force in macroevolution.
