## Supplementary material for "Oxygen-sensing regulatory architecture structures mammalian diversification": Table ED2

### Sheet: PC1
Group	n	mean	sd	min	max
AfroInsect	3	11.1861	6.35904	6.77229	18.475
Anthropoids	28	10.0874	2.75103	6.5357	18.4372
Bats	24	-3.00883	6.36166	-12.5325	13.8265
Caniformes	27	-26.3299	4.44487	-31.9925	-13.9518
Carnivorans	44	-27.8912	5.36139	-34.8569	-13.9518
Catarrhines	23	10.2097	2.93016	7.25152	18.4372
Cetaceans	21	-35.9661	2.99449	-39.9824	-27.3698
Delphinidae	12	-36.9796	2.37968	-39.9824	-30.6404
Elephants	2	2.59795	0.770228	2.05332	3.14258
Feliformes	17	-30.371	5.87354	-34.8569	-14.5995
Ferungulates	98	-27.9143	7.06197	-39.9824	-7.33568
GroundSquirrelsMarmota	5	14.2195	3.64882	11.2998	19.8724
Horses	5	-16.344	1.75828	-18.4611	-13.8529
Manis	2	-8.02235	0.971094	-8.70902	-7.33568
Marsupials	12	43.577	2.15303	37.0418	45.165
Monotremes	2	32.9555	4.01859	30.1139	35.7971
Myomorphs	27	52.9553	3.3784	44.0905	57.522
Mysticetes	5	-36.6149	1.27308	-38.7815	-35.4418
Odontocetes	16	-35.7634	3.36743	-39.9824	-27.3698
Pecora	19	-26.7761	3.05207	-29.593	-15.2595
Placentals	225	-2.61705	27.3892	-39.9824	57.522
Primates	35	8.96136	4.42737	-2.04266	18.4372
Rodents	45	38.5371	18.3844	8.70787	57.522
Shrews	4	9.43825	6.69095	3.72135	18.9419
Strepsirrhines	6	2.52689	5.06193	-2.04266	9.77016
Ungulates	7	-20.941	2.99908	-23.5679	-15.784
VesperHibernators	9	1.65274	7.5129	-6.8828	13.8265
Xenarthrans	2	-0.641094	1.06902	-1.39701	0.114818

### Sheet: PC2
Group	n	mean	sd	min	max
AfroInsect	3	-0.156182	0.760124	-0.896104	0.622649
Anthropoids	28	26.0736	3.772	16.6106	30.6087
Bats	24	-0.545073	2.96657	-9.83441	4.37248
Caniformes	27	-10.3309	1.22522	-13.2991	-7.75872
Carnivorans	44	-11.7432	2.35212	-16.5171	-7.75872
Catarrhines	23	27.5537	2.04541	21.5504	30.6087
Cetaceans	21	2.25469	1.11921	0.489632	5.41551
Delphinidae	12	2.06357	0.828966	0.683977	3.51386
Elephants	2	-0.90984	0.304678	-1.12528	-0.6944
Feliformes	17	-13.9863	1.92796	-16.5171	-9.41075
Ferungulates	98	-3.36805	7.87581	-16.5171	7.35647
GroundSquirrelsMarmota	5	7.40653	0.992356	6.12125	8.70284
Horses	5	4.36603	0.668536	3.68361	5.21945
Manis	2	2.34904	0.38581	2.07623	2.62185
Marsupials	12	-93.8248	6.18839	-101.747	-77.6888
Monotremes	2	-71.7976	12.4253	-80.5837	-63.0116
Myomorphs	27	24.049	1.88248	19.7517	26.7493
Mysticetes	5	2.78947	0.285261	2.31663	3.01774
Odontocetes	16	2.08757	1.23424	0.489632	5.41551
Pecora	19	5.33696	0.998761	3.48332	7.35647
Placentals	225	5.64219	12.9824	-16.5171	30.6087
Primates	35	22.8237	7.49354	6.12997	30.6087
Rodents	45	16.881	9.54209	-4.11983	26.7493
Shrews	4	-1.06264	3.14221	-3.81305	2.02355
Strepsirrhines	6	10.3143	2.69437	6.12997	12.6067
Ungulates	7	1.6221	0.925194	0.434559	2.75431
VesperHibernators	9	-3.16647	2.65115	-9.83441	-0.93221
Xenarthrans	2	-2.45721	0.536275	-2.83641	-2.078

### Sheet: PC3
Group	n	mean	sd	min	max
AfroInsect	3	-0.428838	1.332	-1.77935	0.88384
Anthropoids	28	-36.3911	5.30614	-43.0344	-25.8391
Bats	24	0.0406543	1.28237	-2.97813	2.2951
Caniformes	27	-23.1096	3.65471	-26.7266	-14.6654
Carnivorans	44	-25.8424	5.14744	-33.625	-14.6654
Catarrhines	23	-38.6068	2.40869	-43.0344	-35.2535
Cetaceans	21	38.9148	2.68773	32.7371	42.4882
Delphinidae	12	40.7172	1.62351	37.0796	42.4882
Elephants	2	-1.30269	0.191607	-1.43817	-1.1672
Feliformes	17	-30.1826	4.10928	-33.625	-19.8028
Ferungulates	98	5.3688	30.5972	-33.625	43.2281
GroundSquirrelsMarmota	5	-1.50204	0.59777	-2.03431	-0.506731
Horses	5	-0.527698	0.715722	-1.57283	0.232911
Manis	2	-1.98756	0.824374	-2.57048	-1.40464
Marsupials	12	3.90548	1.11643	1.40052	5.44929
Monotremes	2	-1.03607	0.601973	-1.46173	-0.610414
Myomorphs	27	18.8371	1.96252	14.1044	21.5175
Mysticetes	5	37.4005	0.787823	36.545	38.397
Odontocetes	16	39.388	2.90915	32.7371	42.4882
Pecora	19	39.4022	2.08565	36.101	43.2281
Placentals	225	-0.199083	25.1935	-43.0344	43.2281
Primates	35	-31.0255	11.879	-43.0344	-8.18762
Rodents	45	11.8454	9.00763	-2.50967	21.5175
Shrews	4	2.55729	0.583017	1.9268	3.33864
Strepsirrhines	6	-9.3071	0.921873	-10.4846	-8.18762
Ungulates	7	14.8526	2.3331	12.2419	19.6946
VesperHibernators	9	0.321343	0.870637	-1.10587	1.47243
Xenarthrans	2	-2.11892	2.77237	-4.07928	-0.158559

### Sheet: PC4
Group	n	mean	sd	min	max
AfroInsect	3	-0.857576	2.47681	-3.41217	1.53333
Anthropoids	28	-43.0508	5.83997	-49.2919	-30.4907
Bats	24	2.37775	1.61437	-0.41419	5.55508
Caniformes	27	26.2685	2.80841	20.0455	30.5643
Carnivorans	44	30.1191	6.2779	20.0455	39.7115
Catarrhines	23	-45.5443	2.3055	-49.2919	-42.532
Cetaceans	21	-16.7621	1.44736	-18.4682	-14.3681
Delphinidae	12	-17.844	0.682054	-18.4682	-16.0767
Elephants	2	-4.24716	0.16077	-4.36084	-4.13347
Feliformes	17	36.2349	5.32367	21.2336	39.7115
Ferungulates	98	6.93017	21.939	-18.4682	39.7115
GroundSquirrelsMarmota	5	-3.55973	1.03068	-5.31228	-2.79774
Horses	5	0.505349	1.28885	-1.36768	1.82775
Manis	2	2.56081	0.717709	2.05332	3.06831
Marsupials	12	-25.2229	2.14827	-28.2116	-19.5683
Monotremes	2	-15.5352	0.499838	-15.8886	-15.1817
Myomorphs	27	30.5821	1.89391	26.3037	33.4267
Mysticetes	5	-14.9983	0.431887	-15.4865	-14.3681
Odontocetes	16	-17.3132	1.17577	-18.4682	-14.5907
Pecora	19	-13.6325	1.10555	-15.3007	-11.2136
Placentals	225	1.48331	24.1474	-49.2919	39.7115
Primates	35	-36.2331	14.8016	-49.2919	-5.86064
Rodents	45	19.1887	14.453	-5.31228	33.4267
Shrews	4	4.29569	4.33244	-0.0461186	8.90961
Strepsirrhines	6	-8.46726	1.44878	-10.0556	-5.86064
Ungulates	7	-6.10174	1.11435	-7.72538	-4.95599
VesperHibernators	9	1.95487	1.83478	-0.0303959	5.52183
Xenarthrans	2	-0.716123	2.47092	-2.46333	1.03108

### Sheet: PC5
Group	n	mean	sd	min	max
AfroInsect	3	8.34664	4.50198	5.44495	13.5329
Anthropoids	28	-1.736	2.21507	-4.73368	3.92593
Bats	24	4.97717	3.19874	0.013344	11.7748
Caniformes	27	-1.55035	2.12703	-4.72597	2.16228
Carnivorans	44	-0.307869	2.38328	-4.72597	4.4207
Catarrhines	23	-2.12546	2.20804	-4.73368	3.92593
Cetaceans	21	-42.2883	4.78706	-48.508	-33.961
Delphinidae	12	-45.9724	2.13789	-48.508	-41.0574
Elephants	2	1.39924	0.28343	1.19883	1.59966
Feliformes	17	1.66549	1.08191	-0.172087	4.4207
Ferungulates	98	-0.307557	29.6462	-48.508	55.248
GroundSquirrelsMarmota	5	3.19209	2.96394	0.736289	6.59911
Horses	5	-3.50058	1.92329	-5.72112	-0.627548
Manis	2	1.84756	1.34287	0.898006	2.79712
Marsupials	12	-3.08825	1.87039	-5.66931	-0.508761
Monotremes	2	6.63803	2.13348	5.12943	8.14663
Myomorphs	27	-6.77578	2.06409	-9.79662	-2.53967
Mysticetes	5	-38.3803	1.21461	-40.3297	-37.2781
Odontocetes	16	-43.5096	4.84553	-48.508	-33.961
Pecora	19	49.3046	4.29553	41.5738	55.248
Placentals	225	0.105702	19.9101	-48.508	55.248
Primates	35	-1.32139	2.5812	-4.73368	7.03231
Rodents	45	-2.74161	5.51313	-9.79662	9.46929
Shrews	4	4.45726	1.87876	3.08572	7.22149
Strepsirrhines	6	-0.778846	1.88086	-2.4972	1.68136
Ungulates	7	-7.35974	1.70921	-9.70462	-5.10154
VesperHibernators	9	7.65004	3.07985	2.28052	11.7748
Xenarthrans	2	-0.766942	0.547619	-1.15417	-0.379717

### Sheet: PC6
Group	n	mean	sd	min	max
AfroInsect	3	-20.4916	6.92243	-28.4839	-16.3846
Anthropoids	28	13.0961	5.8533	-1.4649	19.5607
Bats	24	-35.1421	12.0237	-60.6153	-21.3294
Caniformes	27	-1.20125	3.4902	-13.2665	3.0162
Carnivorans	44	8.37826	13.5834	-13.2665	29.1102
Catarrhines	23	14.4827	5.45791	-1.4649	19.5607
Cetaceans	21	4.19384	3.41475	-7.11226	6.56344
Delphinidae	12	4.43527	3.69553	-7.11226	6.36983
Elephants	2	-12.4262	1.39904	-13.4155	-11.437
Feliformes	17	23.5928	8.6755	-1.33924	29.1102
Ferungulates	98	7.18944	11.7484	-13.9072	29.1102
GroundSquirrelsMarmota	5	-23.6653	6.51348	-32.9743	-18.6259
Horses	5	-9.11045	2.75782	-13.9072	-7.50602
Manis	2	-13.6005	0.415985	-13.8946	-13.3063
Marsupials	12	13.7245	3.18344	7.55693	18.7883
Monotremes	2	-12.3222	7.18242	-17.4009	-7.24346
Myomorphs	27	15.6014	3.44981	7.83942	20.2668
Mysticetes	5	5.62619	1.17774	3.58484	6.56344
Odontocetes	16	3.74623	3.77888	-7.11226	6.36983
Pecora	19	17.4232	3.46157	4.74552	20.709
Placentals	225	-0.622441	18.8101	-60.6153	29.1102
Primates	35	8.31511	11.5038	-28.1423	19.5607
Rodents	45	1.94019	17.7098	-32.9743	20.2668
Shrews	4	-16.2277	1.67225	-18.3557	-14.8162
Strepsirrhines	6	-7.92003	2.17951	-11.3216	-5.32919
Ungulates	7	-1.49091	1.54775	-3.38977	1.35729
VesperHibernators	9	-48.1287	9.28816	-60.6153	-34.576
Xenarthrans	2	-9.69203	0.279277	-9.88951	-9.49456

### Sheet: PC7
Group	n	mean	sd	min	max
AfroInsect	3	1.43067	5.38077	-3.45342	7.19866
Anthropoids	28	-0.381965	2.96586	-3.3746	8.64466
Bats	24	12.9102	7.7894	2.51935	28.139
Caniformes	27	-34.3969	7.86631	-46.355	-21.3351
Carnivorans	44	-5.42127	37.9806	-46.355	48.5998
Catarrhines	23	-0.491196	3.22423	-3.3746	8.64466
Cetaceans	21	3.6534	2.51426	0.641928	12.4878
Delphinidae	12	4.76189	2.53872	2.8543	12.4878
Elephants	2	-4.2316	0.10369	-4.30492	-4.15828
Feliformes	17	40.5989	10.45	8.86399	48.5998
Ferungulates	98	-2.56065	25.5724	-46.355	48.5998
GroundSquirrelsMarmota	5	2.52897	5.33734	-1.7407	10.2486
Horses	5	-2.41097	2.60734	-4.4473	2.02365
Manis	2	-2.4269	0.420879	-2.72451	-2.12929
Marsupials	12	-3.64969	3.38229	-6.68351	4.41184
Monotremes	2	11.4293	3.22477	9.14907	13.7096
Myomorphs	27	-2.19856	1.35598	-4.58378	3.28347
Mysticetes	5	1.40258	0.664792	0.641928	2.31457
Odontocetes	16	4.35678	2.46867	1.10746	12.4878
Pecora	19	-3.21188	1.74624	-4.63264	3.58666
Placentals	225	0.0930564	17.8109	-46.355	48.5998
Primates	35	-0.0382909	3.45454	-3.3746	12.5107
Rodents	45	-0.789383	3.79374	-4.87456	13.0039
Shrews	4	-3.51206	3.13252	-5.44304	1.16398
Strepsirrhines	6	-0.52597	1.09907	-1.74198	1.46699
Ungulates	7	-1.59923	1.28755	-2.99008	0.995762
VesperHibernators	9	20.8383	5.891	11.5178	28.139
Xenarthrans	2	0.0461443	0.200687	-0.0957628	0.188051

### Sheet: PC8
Group	n	mean	sd	min	max
AfroInsect	3	7.31322	4.42759	2.23212	10.3441
Anthropoids	28	-1.68495	2.31289	-3.83168	5.96901
Bats	24	1.52192	4.52351	-8.42202	9.07959
Caniformes	27	-0.800953	3.54933	-10.0391	4.93762
Carnivorans	44	0.337356	3.41241	-10.0391	7.67716
Catarrhines	23	-1.73242	2.53544	-3.83168	5.96901
Cetaceans	21	-0.495945	1.98445	-3.0111	5.24047
Delphinidae	12	-0.0463997	1.8052	-1.49749	5.24047
Elephants	2	4.51782	0.813714	3.94243	5.0932
Feliformes	17	2.14526	2.27244	-1.07187	7.67716
Ferungulates	98	-0.211656	2.97888	-10.0391	10.5312
GroundSquirrelsMarmota	5	15.8281	3.85149	12.174	21.6197
Horses	5	-0.410113	1.74173	-1.90852	2.57627
Manis	2	1.48158	0.290921	1.27587	1.68729
Marsupials	12	18.644	4.31463	7.46623	23.6907
Monotremes	2	-158.51	5.07058	-162.096	-154.925
Myomorphs	27	-1.90983	2.36769	-5.93901	5.98649
Mysticetes	5	-2.29964	0.457633	-3.0111	-1.9019
Odontocetes	16	0.0677098	1.94205	-2.97369	5.24047
Pecora	19	0.130561	2.72004	-2.1842	10.5312
Placentals	225	0.414632	4.80002	-10.6411	21.6197
Primates	35	-1.23448	2.79226	-4.28861	8.48478
Rodents	45	1.30643	7.29255	-9.42665	21.6197
Shrews	4	-7.60087	4.60998	-10.6411	-0.733006
Strepsirrhines	6	-0.752158	1.95509	-4.28861	1.62199
Ungulates	7	-4.08062	1.15355	-5.97664	-2.43303
VesperHibernators	9	0.0317871	6.8062	-8.42202	9.07959
Xenarthrans	2	2.68889	1.2966	1.77205	3.60572

### Sheet: PC9
Group	n	mean	sd	min	max
AfroInsect	3	20.2949	3.9609	17.3451	24.7968
Anthropoids	28	-4.57212	3.67898	-8.51009	5.21218
Bats	24	-27.6008	11.1593	-48.839	-12.2472
Caniformes	27	-1.89237	4.45265	-5.75615	7.87225
Carnivorans	44	0.858902	5.2778	-5.75615	14.611
Catarrhines	23	-5.31302	3.63725	-8.51009	5.21218
Cetaceans	21	2.94241	2.05217	0.427342	9.823
Delphinidae	12	3.69323	2.05228	1.94632	9.823
Elephants	2	13.0136	1.60891	11.8759	14.1512
Feliformes	17	5.22857	3.09556	2.50839	14.611
Ferungulates	98	0.102963	4.59658	-7.97684	14.611
GroundSquirrelsMarmota	5	35.6172	5.30765	31.8717	44.653
Horses	5	-7.1015	0.774298	-7.97684	-6.17746
Manis	2	0.859512	0.46704	0.529264	1.18976
Marsupials	12	-5.36097	2.14003	-8.70148	-0.540492
Monotremes	2	14.1751	4.79758	10.7827	17.5675
Myomorphs	27	-7.70777	3.10032	-11.7249	-1.1433
Mysticetes	5	1.25304	0.446458	0.803237	1.89499
Odontocetes	16	3.47034	2.07688	0.427342	9.823
Pecora	19	-1.31039	2.60828	-3.54399	8.79989
Placentals	225	0.159917	15.4719	-48.839	51.1459
Primates	35	-1.30658	7.97351	-8.51009	27.5734
Rodents	45	7.61408	20.3435	-11.7249	51.1459
Shrews	4	19.467	5.56663	12.0093	23.8971
Strepsirrhines	6	9.1193	1.50618	6.88504	10.7258
Ungulates	7	-4.40084	1.10524	-5.13424	-2.0449
VesperHibernators	9	-35.7151	12.5635	-48.839	-12.2472
Xenarthrans	2	8.7449	1.4342	7.73077	9.75904
