## Supplementary material for "Oxygen-sensing regulatory architecture structures mammalian diversification": Table ED4

### Sheet: PC1
PC	TF	n_neg	n_pos	total_switches	genes_neg_list	genes_pos_list	n_total_events	odds_ratio_pos_vs_neg	log2_or_pos_vs_neg	p_value_pos_vs_neg	p_value_bh_pos_vs_neg	bias_direction
PC1	SP1	43	6	49	ADPGK, ATP6AP1, CD40, EDN1, GADD45A, GADD45B, GRAP, IKBKB, IL27RA, IL7, LAMC3, LAMTOR4, MDH1, MDH2, MYD88, PIK3R2, PPBP, SOCS3	LOC101927180, NDUFA10, NPRL2	281	0.121146	-3.04519	1.54904e-08	4.95692e-07	negative
PC1	E2F1	22	6	28	ALDH7A1, CCNA2, CDKN1B, COL2A1, COL4A4, GADD45G, NDUFS2, ULK2, VEGFC, WNT7B	ATP5F1C, GADD45A, TGFB1, TNFRSF1A, UQCRQ	281	0.257407	-1.95788	0.00294702	0.0157174	negative
PC1	HIF1A	18	6	24	CCNB2, CXCL8, IRS4, ITGA4, ITGAV, LOC101927180, PLK2, SUCLG2, VEGFC, WNT1, WNT2	EDN1, EGLN2, GYS1, LAMTOR4, MCL1, TNFRSF13C	281	0.319388	-1.64662	0.0198942	0.0725316	negative
PC1	NRF1	15	8	23	CISH, EREG, FZD2, GADD45G, MALT1, NPRL2, PPBP	FLT3LG, GRAP, IKBKB, MAGI1	281	0.520252	-0.942719	0.200545	0.310136	negative
PC1	ARNT	13	11	24	CXCL8, LAMC1, LOC101927180, WNT1, WNT7B	CISH, ENO1, EPO, GALM, LAMTOR4, MDH2, TNFRSF1A, ULK1	281	0.840148	-0.251285	0.835267	0.989946	negative
PC1	STAT3	12	17	29	CDKN1B, EP300, GRAP, KLF2, NDUFA9, NTRK2, PLK1, TSC2	BCL2L1, COL4A4, ENO4, FGF5, NPRL2, PIK3R2, RBL2, WNT1, WNT7B	281	1.44255	0.528625	0.446185	0.571117	positive
PC1	SMAD3	12	9	21	EGLN3, FGF5, FZD9, GRAP, ITGA6, MKNK1, TGFB2, ULK1, VEGFC	BCL2L1, GADD45B, IL7, MCL1, PRKCG, UQCR10, WNT7B	281	0.742123	-0.430269	0.657479	0.809205	negative
PC1	BACH1	12	5	17	CYC1, EGLN1, LAMC1, MALT1, NPRL2, PARP1, PIAS4, UQCRQ	DDIT4, FLT3LG, GADD45A, STK11	281	0.406709	-1.29793	0.137377	0.251869	negative
PC1	ETS1	12	3	15	CCNA2, CCNB2, EPO, GNGT1, ITGA2, ITGA4, LAMTOR2, TSC2, UQCRQ, VHLL	BAD, NDUFA1	281	0.242469	-2.04413	0.032806	0.100181	negative
PC1	NFE2L2	11	5	16	BAD, CDKN1B, EGLN2, ITGA5, NDUFB6, TNFRSF1A	FNIP1, GABARAP, PLK2	281	0.445276	-1.16723	0.203527	0.310136	negative
PC1	NFYA	11	5	16	ENO1, GALM, MAGI1, PGF, RELA, WNT1	CCNB2, GADD45B, PLK1	281	0.445276	-1.16723	0.203527	0.310136	negative
PC1	RELA	9	14	23	ATP5F1C, CCND2, EP300, FOXO4, GABARAP, GYS2, LAMTOR2, SCD, TSC2	ALDH7A1, BAD, BLNK, CDKN1B, MKNK1, NDUFS2, PIK3R2, VEGFC	281	1.58339	0.66302	0.394936	0.526581	positive
PC1	NFYC	9	9	18	CDKN1B, GALM, MAGI1, PGF, PIAS4, RELA, TGFB1	ALDH7A1, EP300, GADD45B, IRS4, ITGA2, ITGAV	281	1	0	1	1	none
PC1	USF2	9	4	13	ATP6V0C, CXCL8, ENO4, LOC101927180, WNT10A	MCL1, PPBP, SOCS3	281	0.437034	-1.19418	0.2612	0.363408	negative
PC1	FOXO3	9	3	12	MAGI1, MCL1, RAB10, RBL2	BTK, EPO, MDH1	281	0.326729	-1.61384	0.141676	0.251869	negative
PC1	ELK1	8	1	9	EIF4E2, LAMTOR2, MAPK3, NDUFA10, PRKCG, PTPN2, TSC2	NDUFB6	281	0.122223	-3.03242	0.037568	0.100181	negative
PC1	RELB	8	1	9	CCNE2, CD40, MYD88, S1PR1, TLR4, UQCR10	ATP6V0C	281	0.122223	-3.03242	0.037568	0.100181	negative
PC1	HNF4A	6	7	13	FLT3LG, GNB4, GYS1, NDUFV1	CDKN1B, FZD2, PPBP	281	1.1706	0.227242	1	1	positive
PC1	HIF3A	6	6	12	BCL2L1, FGF5, NDUFA1, PLK2, UQCRFS1	EGLN2, GYS1, RAB10, THBS1, UQCRHL	281	1	0	1	1	none
PC1	REST	5	13	18	BLNK, DDIT4, FNIP1, THBS1, UQCRHL	ATP6V0C, COL4A4, IL27RA, ITGA4, PGF, PPBP, TGFB2, ULK2, VHLL	281	2.67322	1.41858	0.0909517	0.19403	positive
PC1	SP3	4	12	16	ARNT, PLK1	EPHA2, GADD45G, KLF2, LOC101927180, PTPN2, SUCLG2, TGFBR2, WNT10A	281	3.08354	1.62459	0.0726664	0.166095	positive
PC1	USF1	4	12	16	BAD, CXCL8	ADPGK, ARNT, CCND2, COL2A1, GADD45A, GADD45B, IL27RA, MALT1, PPBP, ULK2	281	3.08354	1.62459	0.0726664	0.166095	positive
PC1	EPAS1	4	9	13	DDIT4, PLK2, SUCLG2, TGFBR2	CCNA2, EGLN3, MAPK3, RELA, UQCRQ	281	2.28815	1.19418	0.2612	0.363408	positive
PC1	NFKB1	3	18	21	RBL2, TNFRSF13C	ATP6V0C, BAD, GADD45A, NDUFS2, NDUFV1, PIAS4, VEGFC, WNT1, WNT2, WNT7B	281	6.32488	2.66104	0.00122203	0.00782097	positive
PC1	TP53	3	18	21	EPHA2, FGF5, ULK1	EGLN1, FOXO4, GNB4, GNGT1, IKBKB, ITGA6, MAGI1, MCL1, MYD88, NDUFA9, PIK3R2, TLR4, WNT1	281	6.32488	2.66104	0.00122203	0.00782097	positive
PC1	NFYB	3	14	17	EP300, PGF, THBS1	CD40, COL2A1, COL4A4, EIF4E2, IL7, NPRL2, PLK1, TSC2	281	4.84688	2.27706	0.0114626	0.0524003	positive
PC1	STAT1	3	9	12	BTK, EGLN3	CCNE2, CISH, ITGA5, RBL2, SOCS3, WNT1	281	3.06064	1.61384	0.141676	0.251869	positive
PC1	NFKB2	3	3	6	BCL2L1, STK11	WNT1	281	1	0	1	1	none
PC1	SMAD4	1	22	23	ULK1	ADPGK, ATP6AP1, CXCL8, EDN1, EREG, GADD45B, IL7, LAMTOR2, MDH1, PIK3R2, PPBP, PRKCG, S1PR1, SCD, UQCR10	281	23.7034	4.56702	3.87094e-06	6.1935e-05	positive
PC1	IRF1	1	15	16	LAMTOR2	COL4A4, CYC1, EGLN3, FZD9, GRAP, LOC101927180, NPRL2, PARP1, UQCRFS1	281	15.7421	3.97656	0.000438615	0.00467856	positive
PC1	YY1	1	9	10	PIAS4	COL2A1, GYS2, LAMC1, LAMC3, NTRK2, PLK1, TLR4	281	9.23754	3.20751	0.0203995	0.0725316	positive
PC1	REL	1	1	2	EP300	MDH2	281	1	0	1	1	none

### Sheet: PC2
PC	TF	n_neg	n_pos	total_switches	genes_neg_list	genes_pos_list	n_total_events	odds_ratio_pos_vs_neg	log2_or_pos_vs_neg	p_value_pos_vs_neg	p_value_bh_pos_vs_neg	bias_direction
PC2	SP1	111	5	116	ACO2, ANGPT1, ATP6V0D2, BLNK, CAMK2A, CDK4, CDKN1B, COL2A1, COL4A4, CREB3L2, CRTC2, DLAT, DVL2, EFNA2, ENO4, FOXO1, HIF1A, IL10RA, IRS2, ITGAV, LTF, MYC, NDUFA10, NDUFA11, PFKFB1, PIAS2, PIK3R2, PKN3, PLCG1, PPA2, PPP2R5C, PRKAA1, PRKAB2, RAB11B, RHEBL1, RPS6KB1, SCD, SESN2, SLC2A4, SLC7A5, SOCS3, SOS2, UQCRC1, WNT3	EDA, STK11	470	0.0348641	-4.84211	4.62159e-30	1.52513e-28	negative
PC2	SP3	82	1	83	ACSS1, ATP6V1B2, ATP6V1D, CAMK2A, CDKN1B, COL4A4, DVL2, ENO4, FGF5, FZD2, GADD45G, GSK3B, IDH3A, ITGA3, ITGA5, ITGA6, ITGAV, MYB, NFKBIA, PLCG1, PRKAA1, PRKAB2, RHEBL1, SLC2A4, ULK1, UQCRC1	FOXO4	470	0.0101181	-6.62692	3.94468e-25	6.50872e-24	negative
PC2	RELB	62	1	63	ATP6V1D, CAMK2A, CDKN1B, DVL2, EFNA5, ENO4, FNIP1, FZD2, GABARAPL2, GPI, HIF1A, IFNE, IL12A, ITGA5, ITGAV, LHPP, MAP2K1, MYC, NDUFA11, PHLPP1, PPA2, PPP2R5C, PPP2R5E, PRKAA1, RHEBL1, RRAGC, SLC2A4, UQCRC1	EP300	470	0.0140716	-6.15107	1.71973e-18	1.8917e-17	negative
PC2	IRF1	54	1	55	ACSS1, CAMK2A, CASP9, ENO4, FGF5, FZD4, HIF1A, IFNE, IRS2, ITGA6, PDGFA, PRKCG, RELN, SCD, SEH1L, SLC2A4, SUCLG2, UQCRC1	EP300	470	0.0164737	-5.92369	6.54486e-16	5.39951e-15	negative
PC2	ETS1	41	0	41	ATP6V1B2, CASP9, COL2A1, FNIP1, GABARAP, GADD45G, IDH3A, PDGFRB, PRKAA1, RELN, SLC2A4, SUCLG2, YWHAG		470	0	#NUM!	3.65389e-13	1.72255e-12	negative
PC2	YY1	23	4	27	ENO4, GPI, PGF, PLCG1, PRKAA1, SUCLG2	RHEBL1	470	0.16709	-2.5813	0.000256814	0.000470826	negative
PC2	IRF3	16	0	16	FOXO1, FZD2, HIF1A, IL10RA, IRS2, PIAS2, SLC2A4		470	0	#NUM!	2.68025e-05	5.52803e-05	negative
PC2	NRF1	14	23	37	CSF2, EDA, FOXO4, PDGFA, RRAGB, TGFBR2	ACSS1, CDKN1B, FOXO3, GPI, IDH3A, ITGA3, LHPP, PFKFB1, PPP2R5E, PRKAA1, ULK1, WNT3	470	1.67502	0.744176	0.178937	0.196831	positive
PC2	HNF4A	11	1	12	FOXO3, PRKAA1	EP300	470	0.0891512	-3.4876	0.00604289	0.00906433	negative
PC2	FOXO3	9	1	10	CDKN1B, PDGFRB, SEH1L, SLC2A4	SESN2	470	0.109406	-3.19224	0.0208334	0.0275001	negative
PC2	REST	9	1	10	CDK4, FOXG1, RRAGB, TIMP1	ITGA3	470	0.109406	-3.19224	0.0208334	0.0275001	negative
PC2	E2F1	7	18	25	EP300	ENO4, FGF5, GABARAPL2, IDH3A, MAGI1, PFKFB1, UQCRC1	470	2.6315	1.39588	0.0405616	0.0478048	positive
PC2	NFYC	7	0	7	RHEBL1, STK11		470	0	#NUM!	0.0152774	0.0219198	negative
PC2	BACH1	5	15	20	RRAGB	ANGPT1, COL4A4, CRTC2, FGF5, ITGA5, ITGAV, PHLPP1, PKN3, RRAGC, ULK1	470	3.06264	1.61478	0.0392787	0.0478048	positive
PC2	NFE2L2	5	2	7	GADD45G	ATP6V1D	470	0.397783	-1.32995	0.451372	0.480493	negative
PC2	TP53	3	32	35	PDGFC, RAG2, STK11	ATP6V1B2, CAMK2A, COL2A1, CREB3L2, GADD45G, HIF1A, PFKFB1, PRKAA1, SEH1L, SLC2A4	470	11.3515	3.50481	2.66009e-07	7.31525e-07	positive
PC2	NFYA	3	5	8	ITGA6, STK11	MYC, SUCLG2	470	1.67293	0.742374	0.725392	0.725392	positive
PC2	HIF1A	2	50	52	CSF2, EDA	CAMK2A, CASP9, CREB3L2, FGF5, FOXO1, FOXO3, FOXO4, GADD45G, HIF1A, IL10RA, IRS2, ITGA6, MAP2K1, PIAS2, PLCG1, PPP2R5C, PRKCG, RELN, RHEBL1, RRAGB, SCD, SOS2, ULK1	470	27.7963	4.79682	1.71616e-13	9.43889e-13	positive
PC2	SMAD4	2	19	21	MAGI1, NDUFB5	CASP9, COL2A1, COL4A4, LTF, PDGFRB, RRAGB, SUCLG2, UQCRC1	470	9.84042	3.29872	0.000190509	0.000369811	positive
PC2	STAT3	2	18	20	DLD, FGF4	ATP6V0D2, ATP6V1D, CSF2, EP300, MYB, PRKAA1, RHEBL1, SOCS3	470	9.3021	3.21756	0.00035267	0.000612533	positive
PC2	RELA	1	23	24	MAGI1	CDK4, ENO4, EP300, FGF5, IFNE, PRKAA1, RAB11B, SESN2, SLC7A5, SOCS3, TIMP1	470	24.0848	4.59005	2.31414e-06	5.45475e-06	positive
PC2	NFKB1	1	8	9	MAGI1	ENO4, EP300, FGF5	470	8.10751	3.01926	0.0381673	0.0478048	positive
PC2	HIF3A	0	47	47		ACSS1, ATP6V0D2, CAMK2A, CASP9, COL4A4, CREB3L2, DLAT, DLD, EFNA2, FGF4, FGF5, GADD45G, IL12A, MAP2K1, NDUFA10, PIAS2, PLCG1, PPA2, PRKAA1, PRKAB2, PRKCG, SCD, UQCRC1, WNT3	470	#NUM!	#NUM!	4.23596e-15	2.79574e-14	positive
PC2	USF2	0	39	39		BLNK, CAMK2A, COL4A4, GSK3B, HIF1A, PLCG1, PRKAA1, PRKAB2, RHEBL1, RRAGB, SLC2A4, SLC7A5, TGFBR2	470	#NUM!	#NUM!	1.59874e-12	6.5948e-12	positive
PC2	EPAS1	0	36	36		CASP9, COL4A4, CREB3L2, FOXO1, FOXO3, ITGA6, MAP2K1, PLCG1, PPP2R5C, PPP2R5E, PRKAA1, PRKCG, RRAGB, SLC2A4, YWHAG	470	#NUM!	#NUM!	1.45004e-11	5.3168e-11	positive
PC2	ARNT	0	35	35		ACO2, BLNK, CAMK2A, COL4A4, FGF5, FOXO1, FOXO4, GABARAP, GADD45G, MAP2K1, NDUFB5, PIK3R2, PLCG1, PRKCG, RELN, SCD, SLC2A4	470	#NUM!	#NUM!	3.01674e-11	9.95525e-11	positive
PC2	STAT1	0	25	25		CASP9, CDK4, CRTC2, NFKBIA, PDGFA, PDGFC, PRKAA1, RAB11B, RAG2, RHEBL1, SUCLG2, TGFBR2	470	#NUM!	#NUM!	4.29486e-08	1.28846e-07	positive
PC2	SMAD3	0	20	20		CDKN1B, COL2A1, EFNA5, FOXG1, FZD4, LTF, PGF, PPP2R5C, RPS6KB1, RRAGB, SOCS3, SOS2, YWHAG	470	#NUM!	#NUM!	1.5516e-06	3.93869e-06	positive
PC2	USF1	0	16	16		ATP6V1B2, CASP9, PDGFA, PLCG1, SLC2A4	470	#NUM!	#NUM!	2.68025e-05	5.52803e-05	positive
PC2	ELK1	0	9	9		NDUFA11, PLCG1, RHEBL1	470	#NUM!	#NUM!	0.00375816	0.00590568	positive
PC2	HES1	0	9	9		DVL2, FZD2, GADD45G	470	#NUM!	#NUM!	0.00375816	0.00590568	positive
PC2	NFYB	0	4	4		CREB3L2, FNIP1, GSK3B	470	#NUM!	#NUM!	0.124202	0.141333	positive
PC2	REL	0	2	2		EP300, SESN2	470	#NUM!	#NUM!	0.499468	0.515076	positive

### Sheet: PC3
PC	TF	n_neg	n_pos	total_switches	genes_neg_list	genes_pos_list	n_total_events	odds_ratio_pos_vs_neg	log2_or_pos_vs_neg	p_value_pos_vs_neg	p_value_bh_pos_vs_neg	bias_direction
PC3	SP1	26	12	38	ALDH3A1, CCNA1, NPRL3, RAG2, SEH1L, SOCS1, SUCLG1, VCAM1, VEGFC	ATP6V0A2, CAT, NDUFA9, PLK4	306	0.440128	-1.184	0.0282453	0.192068	negative
PC3	NFYA	21	6	27	ATP6V0D2, DEPTOR, KRAS, NDUFB11, NFKBIA, RAG2, SDHA, SEH1L, SUCLA2	GYS1, IDH3B, SOCS1	306	0.271942	-1.87863	0.00491562	0.0557103	negative
PC3	NFE2L2	20	5	25	ATP6V0A2, BCL2A1, CAT, COX11, IDH3B, IRS1, STAM, SUCLG1, TGFBR2, YWHAG	CASTOR1, EFNA4-EFNA3, KLF2, NDUFB2, WNT2	306	0.238006	-2.07093	0.00338899	0.0557103	negative
PC3	HIF1A	15	18	33	ATG12, ATP5F1B, ATP6V0A2, CASTOR1, CCNA1, EGLN3, FGF4, LAMTOR2, SLC2A4	CISH, CREB3, DEPTOR, IRS1, NPRL3, SREBF1, VCAM1, YWHAG	306	1.21212	0.277529	0.720945	1	positive
PC3	SP3	15	6	21	ALDH3A1, EIF4B, GNB4, LAMC3, NFKBIA, RPS6KB1, SDHA	ATG12, IGF1R, PTGS2, SLC2A4	306	0.388566	-1.36377	0.0732859	0.35596	negative
PC3	ETS1	13	21	34	ATP5F1B, ATP6V0A2, BCL2L1, CAT, EGLN3, GYS1, HNF4G, PLAU	GNB4, HSP90AB1, IGF1R, LOC101927180, NDUFB11, PDGFC, PPP2R1B, SDHA, SEH1L, SUCLA2, TGFBR2, VEGFC	306	1.65936	0.730626	0.216227	0.490114	positive
PC3	REST	13	13	26	CCNA2, IDH3B, LOC101927180, LTBR, NDUFV3, PLAU, PPP2R1B	ALDH3A1, DVL2, FZD4, GADD45G, IKBKB, ITGA11, MLST8, SUCLA2, ULK1	306	1	0	1	1	none
PC3	NRF1	12	12	24	ATP6AP1, ITGA11, MLST8, PTGS2, SCD, SREBF1, WDR59	ATP6V0D2, CAT, CREB3, PDGFC, SDHA	306	1	0	1	1	none
PC3	RELA	12	11	23	EFNA4-EFNA3, FN1, GYS1, IDH3B, ITGA4, ITGA9, PDGFC, PGF	CREB3L1, NDUFA8, PLCG1, PPP2R1B, SEH1L, SUCLG1	306	0.913706	-0.130198	1	1	negative
PC3	YY1	11	12	23	CREB3, FZD4, IKBKB, IRS1, LAMTOR3, NDUFB11	ATP6AP1, BCL2L1, EIF4B, HNF4G, IDH3B, SUCLG1	306	1.09444	0.130198	1	1	positive
PC3	EPAS1	11	5	16	ATG12, ATP5F1B, MDH1, PPP2R1B, RBL2	CCNA2, COX7A2L, SEH1L	306	0.446046	-1.16474	0.20407	0.490114	negative
PC3	NFYC	11	4	15	DEPTOR, NDUFB11, PLCG1, PRKAB2, RAG2, SUCLA2	IDH3B, SOCS1	306	0.355762	-1.49102	0.113963	0.382573	negative
PC3	IRF1	10	12	22	IKBKB, MAP3K7, NDUFA2, NDUFB2	BCL2A1, CAT, COX11, FNIP2, LAMC3, LAMTOR2	306	1.20779	0.272368	0.828708	1	positive
PC3	ARNT	10	11	21	ERBB3, IDH3A, IKBKB, KLF2, LAMTOR2, PARP1, WNT2	ANAPC11, BCL2L1, COX7A2L, NPRL3, PTPN2, SDHA, SREBF1, VEGFC, YWHAG	306	1.10355	0.142147	1	1	positive
PC3	USF2	9	10	19	COX11, CREB3, IL27, LAMA3, LAMTOR2, PLAU	ALDH3A1, FZD4, ITGA9, NDUFB11, SEC13	306	1.11467	0.156612	1	1	positive
PC3	NFKB1	9	7	16	CISH, EPO, FLT3LG, FN1, MAP3K7, NTRK1, VCAM1	EGLN3, LAMC3, NDUFV3, TRIM25, ULK1	306	0.772902	-0.371643	0.801003	1	negative
PC3	BACH1	9	5	14	ATP6V0A2, CAT, EGLN3, FH, FNIP2, PRKAA1, STAM	ANAPC11, LAMA3, NDUFB2	306	0.548702	-0.865906	0.418488	0.748873	negative
PC3	HIF3A	9	3	12	ATG12, ATP6V0A2, EIF4E2, PPP2R1B, RBL2	SEH1L, VEGFC	306	0.327272	-1.61144	0.142031	0.40242	negative
PC3	NFYB	8	15	23	COX7A2L, CREB3, NDUFB11, PPP2R3C, RELA	CASTOR1, CCNA1, FH, LAMTOR2, MAP3K7, RAG2, SOCS1, WDR59	306	1.9181	0.939677	0.201331	0.490114	positive
PC3	USF1	8	9	17	COX11, ITGA2B, SUCLG1, TNFRSF1A	ALDH3A1, ATP5F1E, LAMTOR3, PPP2R3C, RBL2, RPS6KB1, WDR59	306	1.12856	0.174488	1	1	positive
PC3	TP53	8	8	16	ATP6AP1, CREB3L1, IDH3A, PTPN2, SCD, TRIM25	CASTOR1, IRS1, LTBR, NDUFB2, NTRK1, YWHAG	306	1	0	1	1	none
PC3	E2F1	7	19	26	ATP6V0D2, EIF4E2, LTBR, MAP3K7, NDUFA8	BCL2L1, COX11, CREB3L1, FLT3LG, IDH3A, NDUFA2, NFKBIA, NPRL3, SDHA, VEGFC	306	2.82328	1.49737	0.0256744	0.192068	positive
PC3	SMAD3	7	16	23	ANAPC11, DEPTOR, NDUFA9, NDUFB11, PLK4	ATP5F1B, ERBB3, LTBR, MDH1, MLST8, NPRL3, PLCG1, PPP2R5E, PRKAA1, PTGS2, TNFRSF1A, VEGFC	306	2.35351	1.23481	0.087019	0.369831	positive
PC3	SMAD4	5	9	14	ANAPC11, CCNA2, NDUFA9, PLK4	ATP5F1B, EIF4E2, EPO, NFKBIA	306	1.82248	0.865906	0.418488	0.748873	positive
PC3	STAT3	4	12	16	GADD45G, HSP90AB1, LAMA3, PLAU	EIF4B, FGF4, IDH3A, KRAS, MDH1, PPP2R1B, SUCLA2	306	3.07646	1.62127	0.0730048	0.35596	positive
PC3	FOXO3	4	1	5	NDUFA2, PGF, ULK1	PRKAB2	306	0.248051	-2.01129	0.372949	0.745898	negative
PC3	RELB	4	0	4	NFKBIA, PPP2R5E, VCAM1		306	0	#NUM!	0.123774	0.382573	negative
PC3	HNF4A	3	24	27	CREB3, NDUFA2	CASTOR1, FN1, ITGA4, MAP3K7, NDUFB2, PDGFC, PGF, PLAU, SCD, SREBF1, STAM, SUCLG1, TNFRSF1A	306	8.57212	3.09965	3.42529e-05	0.0011646	positive
PC3	NFKB2	3	2	5	CISH, VCAM1	IL27, RELA	306	0.664915	-0.588757	1	1	negative
PC3	REL	3	1	4	ATP5F1E, PPP2R5E, SEC13	NDUFB2	306	0.331676	-1.59215	0.623769	1	negative
PC3	STAT1	2	6	8	IGF1R	IKBKB, ITGA2B, SUCLA2	306	3.03508	1.60173	0.285827	0.607383	positive
PC3	HES1	2	2	4	IDH3A	CISH	306	1	0	1	1	none
PC3	ELK1	1	6	7	DVL2	PARP1, PPP2R1B, SEH1L	306	6.08538	2.60535	0.122852	0.382573	positive
PC3	IRF3	1	3	4	ATP6AP1	ATG12	306	3.01499	1.59215	0.623769	1	positive

### Sheet: PC4
PC	TF	n_neg	n_pos	total_switches	genes_neg_list	genes_pos_list	n_total_events	odds_ratio_pos_vs_neg	log2_or_pos_vs_neg	p_value_pos_vs_neg	p_value_bh_pos_vs_neg	bias_direction
PC4	IRF1	15	8	23	ATP6AP1, ATP6V0C, BPI, CCNA2, CSF2, ICAM3, IDH3A, IFNGR1, PCK1, PGM2	ACLY, ACSS1, ATP6V1E2, DEPTOR, VCAM1	246	0.518326	-0.948067	0.199172	0.445674	negative
PC4	RELB	15	4	19	ACSS1, ATP6V1B2, CRTC2, IL1B, PPP2R1B, UQCRHL, WNT1	GRAP, SOCS3	246	0.255155	-1.97056	0.0170085	0.080183	negative
PC4	NFYC	15	3	18	ATP6V1B2, CCNA2, DEPTOR, LAMTOR3, MDH2, MLYCD, NDUFA2, SLC2A4	CHUK, PDGFD, VEGFA	246	0.190682	-2.39076	0.00653028	0.0405558	negative
PC4	RELA	14	6	20	ATP6V1B2, COL1A2, IDH3A, IKBKB, IL6, MDH2, NDUFA12, PRKAG2, STK11, WNT1	CCNA2, PRKAG3, UQCRC1	246	0.414992	-1.26885	0.10792	0.346514	negative
PC4	YY1	14	1	15	ACSS1, CDKN2A, DEPTOR, GRAP, MAP3K7, RPTOR, UQCR11, UQCRHL	PLK4	246	0.0678679	-3.88113	0.000828106	0.0136637	negative
PC4	REST	13	10	23	ATP5F1D, ATP6V0A2, CCNE1, DVL1, F2R, PLK4, PPP2R5E, SOCS1, STK11	ANGPT1, DLST, EFNA1, LAMA3, NDUFA7, PRKAG2, SDHA, VTN	246	0.759878	-0.39616	0.670189	0.850625	negative
PC4	STAT3	12	17	29	AREG, EFNA1, MLYCD, MYC, PRKAG3, TNFSF14	ANGPT1, ATP6AP1, ATP6V0A2, BPI, CCNE1, IKBKB, NDUFA2	246	1.44651	0.532576	0.444404	0.637623	positive
PC4	NFE2L2	12	5	17	ANGPT1, CDC37, CYC1, DEPTOR, F2R, GRAP, IL6, VTN	AREG, ATP6AP1, LAMB2	246	0.405269	-1.30305	0.136506	0.346514	negative
PC4	NFYA	12	5	17	CDK2, LAMTOR3, MAP3K7, MDH2, NDUFA11, NDUFA2, PARP1	ITGA6, PGM2	246	0.405269	-1.30305	0.136506	0.346514	negative
PC4	ARNT	9	16	25	ATP6V0A2, ATP6V1E2, BCL2A1, CASTOR1, CTF1, FNIP1, RBL2, TELO2	ATP5F1D, ATP6V0C, F2R, IKBKB, MINPP1, MLYCD, PARP1, PIK3AP1, TNFSF14	246	1.82966	0.871579	0.21741	0.448408	positive
PC4	SMAD3	9	14	23	CCNE1, DDIT4, UQCRC1, VCAM1	COL1A2, EGFR, IFNGR1, IKBKB, IL1B, LAMTOR3, NDUFA2, TELO2, WNT9A	246	1.58759	0.666841	0.393483	0.590225	positive
PC4	SMAD4	9	8	17	CFLAR, DDIT4, EPHA2, F2R, NDUFA11, PIK3AP1	CCNE1, CHUK, IFNGR1, ITGA3, SDHA	246	0.885374	-0.175641	1	1	negative
PC4	NFYB	8	5	13	ACLY, CDK2, F2R, NDUFA12, PLK3, RICTOR, RPTOR	GRAP, PGF, PLAU	246	0.61782	-0.694741	0.575856	0.791801	negative
PC4	ETS1	8	4	12	ATP5PF, CDKN1A, CFLAR, IKBKB, PGF	BCL2A1, PARP1, PCK1, PLK3	246	0.492424	-1.02203	0.381721	0.590225	negative
PC4	STAT1	8	4	12	CFLAR, MINPP1, PPP2R5E, SOS2, TRIM25	IL1B, PDHB, UQCRC1	246	0.492424	-1.02203	0.381721	0.590225	negative
PC4	SP3	8	0	8	ATP6V0A2, GRAP, ITGAV, NDUFA2, WNT9A		246	0	#NUM!	0.00737379	0.0405558	negative
PC4	NFKB1	7	6	13	DLD, EPHA2, LAMA3, NDUFA12, SDHA	CCNA2, ITGA3, UQCRC1	246	0.853847	-0.227951	1	1	negative
PC4	E2F1	6	15	21	DDIT4, LAMB2, PDGFD, SDHA	CASTOR1, EFNA1, FNIP1, MAP3K7, RBL2, SESN2, SOS2, STK11, WNT1	246	2.59264	1.37442	0.0720521	0.264191	positive
PC4	FOXO3	6	1	7	ATP6V0C, ICAM3, ITGA6, PDHB, PGM2	NDUFB7	246	0.163755	-2.61039	0.122327	0.346514	negative
PC4	NRF1	5	16	21	EFNA1, EGFR, PDHB	CDK2, CRTC2, F2R, ITGAV, LAMB2, MYC, NDUFA11, NDUFA7, PPP2R5E, WNT9A	246	3.3455	1.74222	0.0235113	0.0969842	positive
PC4	USF2	5	11	16	CTF1, CXCL8, DLST, FNIP1	ACSS1, ATP5PF, CDKN2A, EPHA2, MLYCD, RICTOR, SOCS1, UQCR11	246	2.25261	1.1716	0.202579	0.445674	positive
PC4	SP1	5	10	15	CCNA2, CHUK, VEGFA	CCNB1, CTF1, CXCL8, TRIM25, WNT1	246	2.0395	1.02821	0.294199	0.539366	positive
PC4	IRF3	5	4	9	ATP6AP1, CCNA2	ATP6V1E2, DDIT4	246	0.797063	-0.327235	1	1	negative
PC4	EPAS1	5	3	8	ATP6AP1, PGM2, SESN2	ATP6V1B2	246	0.595681	-0.747387	0.724314	0.885273	negative
PC4	ELK1	4	3	7	NDUFA7, NDUFB7, PLAU	CYC1, UQCRHL	246	0.747357	-0.420131	1	1	negative
PC4	HNF4A	4	3	7	GABARAPL2, ITGA3	CDKN1A, PDHB	246	0.747357	-0.420131	1	1	negative
PC4	HIF1A	3	26	29	CASTOR1, CTF1, PGM2	CDKN2A, ICAM3, IDH3A, IL6, MDH2, MINPP1, MLYCD, NDUFA11, NDUFA12, PARP1, PGF, PPP2R5E, RPTOR, UQCRHL	246	9.5385	3.25376	8.78007e-06	0.000289742	positive
PC4	BACH1	3	7	10	CCNE1, DVL1	ATP6AP1, GABARAPL2, PPP2R1B, SLC2A4, UQCRC1	246	2.36853	1.24399	0.338697	0.588263	positive
PC4	NFKB2	3	1	4	IKBKB	ITGA3	246	0.331275	-1.5939	0.623468	0.822978	negative
PC4	TP53	2	6	8	CCNB1, SOCS3	CDC37, CSF2, DLST, DVL1, IFNGR1	246	3.04378	1.60587	0.285032	0.539366	positive
PC4	HIF3A	1	12	13	CTF1	ATP5F1D, ATP6V1B2, CRTC2, LAMA3, MINPP1, MLYCD, PARP1, PIK3AP1, PPP2R1B	246	12.5151	3.6456	0.00304311	0.0334742	positive
PC4	USF1	1	11	12	CTF1	ACSS1, AREG, CDKN2A, CFLAR, DLD, MLYCD, UQCRC1	246	11.4259	3.51424	0.00577199	0.0405558	positive
PC4	REL	0	1	1		CDC37	246	#NUM!	#NUM!	1	1	positive

### Sheet: PC5
PC	TF	n_neg	n_pos	total_switches	genes_neg_list	genes_pos_list	n_total_events	odds_ratio_pos_vs_neg	log2_or_pos_vs_neg	p_value_pos_vs_neg	p_value_bh_pos_vs_neg	bias_direction
PC5	SP1	25	6	31	ATP5F1C, ATP5F1D, CCNG2, CREB3, FZD4, ICAM3, LAMB3, MAP2K1, NDUFC2-KCTD14, PHLPP1	CCNE2, DLST, S1PR4	309	0.225402	-2.14943	0.000651104	0.0221375	negative
PC5	E2F1	24	13	37	CCND3, DLST, IDH2, IGF1R, NDUFC1, NDUFC2-KCTD14, PLAU, SOCS1, SUCLA2, TAB1, THEM4, WNT10A	CD40, CHUK, EFNA5, LAMB3, LAMTOR3, MLST8, PHLPP1, PTGS2, SEH1L	309	0.522079	-0.937661	0.0887721	0.377796	negative
PC5	NFYA	22	10	32	BAD, CD40, COX11, DLD, FZD4, NDUFA13, NDUFB10, NDUFB6, SREBF1, TRIM25	ALDH1B1, EFNA4, GAPDHS, NDUFC1, PPP2R3C, SLC3A2, ULK1	309	0.436864	-1.19474	0.044288	0.250965	negative
PC5	ARNT	16	13	29	ATP6AP1, CCNA2, EPHA2, FOXO1, HMOX1, INS, IRS4, LAMTOR3, LHPP, NDUFV1	ATP5F1D, FZD4, PDHB, PHLPP1, PIDD1, SUCLA2, THEM4	309	0.80455	-0.313746	0.7043	0.921008	negative
PC5	ETS1	16	9	25	ACSS2, ACVR1B, ATP6AP1, CCNE2, COX11, PPP2R3C, THEM4	ATP6V0B, BCL2L1, FOXO1, GABARAPL2, UQCR10	309	0.5499	-0.862759	0.219918	0.461861	negative
PC5	NRF1	15	14	29	ATP6V0B, CCNE2, EFNA4, NDUFC1, PGK2	ANGPT1, ATP6V0C, CCNB2, CD40, IDH2, NDUFB6, TRIM25, VEGFB	309	0.930305	-0.104224	1	1	negative
PC5	REST	14	11	25	ATP6V0D2, COX11, GABARAPL2, PDK2, PGK2, TRIM25	ACSS2, DEPTOR, EPHA2, INS, PDHB	309	0.778122	-0.361932	0.683843	0.921008	negative
PC5	YY1	14	8	22	ATG12, BAD, CCNG2, G6PC3, ITGB5, NDUFB10, NDUFB8, VEGFB	AOX1, CAT, FBXO25, MAP2K1, PPA2, SUCLA2, TRIM25	309	0.560556	-0.835068	0.277501	0.496581	negative
PC5	HNF4A	13	3	16	ANGPT1, CAT, CCNA2, IDH3G, NDUFB10, NDUFS2, PGK2, SOD2	HMOX1, INSR	309	0.223716	-2.16026	0.0196757	0.133795	negative
PC5	BACH1	11	10	21	CD40, GAPDHS, PDHB, S1PR4	ACVR1B, ATP6V0C, CREB3, NDUFB11, TAB1, VEGFB	309	0.906199	-0.1421	1	1	negative
PC5	NFYB	11	8	19	CCNA2, GRAP, IDH3G, IRS4, LY96, PIDD1, UQCR10	ALDH1B1, ATP6AP1, CCNG2, NDUFC1, PRKAA2	309	0.720408	-0.473115	0.642363	0.910015	negative
PC5	IRF1	10	4	14	ACSS2, ATG12, ATP6V0B, DVL2, EPHA2, LAMTOR4, NDUFB8	CDKN2D, ICAM3, UQCR10	309	0.392681	-1.34857	0.17459	0.411697	negative
PC5	RELB	10	3	13	CCNB2, CREB3, EFNA5, PHLPP1	CCNE2, DLST	309	0.293643	-1.76787	0.0888932	0.377796	negative
PC5	SMAD3	9	17	26	COX11, PGK2, SEH1L, SREBF1	ATP6V0D2, BAD, EFNA5, EPHA2, GABARAPL2, ITGB5, LAMB3, NDUFC1, NDUFS2, PDK2, TRIM25	309	1.9386	0.955015	0.159571	0.411697	positive
PC5	RELA	9	10	19	ACSS2, DEPTOR, FBXO25, IGF1R, NDUFB6, PPP2R3C	ICAM3, KRAS, NDUFB8, PGK2, SUCLA2	309	1.11463	0.156566	1	1	positive
PC5	USF1	9	9	18	CHUK, EIF4EBP1, G6PC3, INSR, NDUFB11	ATP6AP1, COX5B, IDH3G, NDUFS2, PHLPP1, UQCRQ	309	1	0	1	1	none
PC5	SMAD4	8	14	22	COX11, CREB3, FZD4, MLST8	ATG12, LAMTOR4, NDUFB11, NDUFC1, NDUFC2-KCTD14, NDUFV1, STK3	309	1.78394	0.835068	0.277501	0.496581	positive
PC5	NFKB1	8	13	21	CCNB2, COX10, LAMTOR4, PPP2R3C, STK3	GRAP, IRS4, NDUFB8, PGK2, SEH1L	309	1.65112	0.723442	0.374991	0.637484	positive
PC5	HIF1A	8	12	20	ALDH1B1, CDKN2D, NDUFV1	ATP5F1C, FZD4, G6PC3, GABARAPL2, PDHB, PHLPP1, PIDD1, SUCLA2	309	1.51917	0.603288	0.496302	0.803536	positive
PC5	SP3	8	8	16	CREB3, NDUFB6, PGK2, SOD2, UQCRQ	CCND3, CCNE2, LHPP, NDUFC1, UQCR10	309	1	0	1	1	none
PC5	STAT3	7	15	22	MLST8, PRKAA2, SLC3A2, THEM4	BAD, DVL2, INSR, NDUFA13, NDUFB10, NDUFS6, PPP2R3C, WNT10A	309	2.19848	1.13651	0.126848	0.392076	positive
PC5	NFE2L2	7	14	21	FOXO1, NDUFA13, NDUFS6, PTGS2, ULK1	ATP6AP1, FZD4, IDH3G, NDUFB11, NDUFB8, NDUFC2-KCTD14, SOCS1	309	2.04515	1.03221	0.181631	0.411697	positive
PC5	USF2	7	14	21	AOX1, ATP6V0C, FOXO1, HMOX1, S1PR4	ATP6AP1, FZD4, LY96, PHLPP1, PPP2R3C, SOD2, UQCRQ	309	2.04515	1.03221	0.181631	0.411697	positive
PC5	NFYC	6	12	18	EPHA2, NDUFA13, NDUFB6	ALDH1B1, AOX1, ATP6AP1, EFNA4, GAPDHS, NDUFC1, NDUFS2, PPP2R3C	309	2.03812	1.02724	0.230931	0.461861	positive
PC5	STAT1	5	18	23	BCL2L1, DLD, EPHA2, PPA2	ALDH1B1, CCNA2, CDKN2D, COX10, EIF4EBP1, ICAM3, NDUFA13, NDUFC2-KCTD14, NDUFV1, PLAU, SEH1L	309	3.75386	1.90838	0.0092637	0.104989	positive
PC5	IRF3	4	0	4	ATP6V0B, NDUFB11		309	0	#NUM!	0.123785	0.392076	negative
PC5	TP53	3	13	16	GRAP, KRAS	ATP6V0D2, IGF1R, NDUFA13, PGK2, PRKAA2, SLC3A2	309	4.46995	2.16026	0.0196757	0.133795	positive
PC5	EPAS1	2	13	15	COX5B, GRAP	COX11, FZD4, G6PC3, GAPDHS, TRIM25	309	6.72479	2.74949	0.00672655	0.104989	positive
PC5	HIF3A	2	8	10	LAMTOR3, LHPP	CCNG2, DLD, EFNA5, PDHB, SLC3A2, SUCLA2	309	4.07128	2.02548	0.106526	0.392076	positive
PC5	HES1	2	1	3	CDKN2D	PDHB	309	0.49892	-1.00312	1	1	negative
PC5	ELK1	1	3	4	ACSS2	KRAS, SREBF1	309	3.01485	1.59208	0.623781	0.910015	positive
PC5	REL	1	3	4	S1PR4	ICAM3, SREBF1	309	3.01485	1.59208	0.623781	0.910015	positive
PC5	FOXO3	1	0	1	ATP5F1D		309	0	#NUM!	1	1	negative
PC5	NFKB2	1	0	1	LAMTOR4		309	0	#NUM!	1	1	negative

### Sheet: PC6
PC	TF	n_neg	n_pos	total_switches	genes_neg_list	genes_pos_list	n_total_events	odds_ratio_pos_vs_neg	log2_or_pos_vs_neg	p_value_pos_vs_neg	p_value_bh_pos_vs_neg	bias_direction
PC6	REST	18	7	25	ACLY, ANGPT1, ATP6V0B, FASN, LHPP, NDUFS4, PDGFRA, RAB10, SLC7A5, TNFSF14	CCNE1, ITGB5, UQCR10	245	0.371625	-1.42808	0.0380974	0.125721	negative
PC6	NFYC	18	1	19	ACLY, ATP5PF, PDK2, PPP2CA, SDHD, SESN2, SOS2, TPTEP2-CSNK1E, UQCR10	PDGFD	245	0.0518776	-4.26874	5.70802e-05	0.000941823	negative
PC6	HIF1A	17	4	21	COX10, ITGB5, LCK, NDUFB7, PLAU, RPTOR, SUCLG2, TAB1	ATP6V0B, EGLN3, MDH2	245	0.223228	-2.16341	0.00605938	0.0333266	negative
PC6	ARNT	15	2	17	ERBB3, ITGB5, PDGFD, PPP2CA, RAB2B, RPTOR, SUCLG2, TPTEP2-CSNK1E	SLC7A5, UQCRFS1	245	0.12662	-2.98142	0.00198688	0.0218557	negative
PC6	NFYB	14	3	17	ACVR1B, BRAF, GNG5B, IGF1R, LAMB1, RAB10, RICTOR, SOS2	CCNB1, COX8A	245	0.205131	-2.28538	0.0112819	0.0484298	negative
PC6	RELA	13	10	23	ATP5PF, CCNE1, COX8A, FH, IRS2, LAMC2, NDUFB7, THEM4	COX17, COX7A2L, FASN, FGF21, NDUFS4, SDHA, SERPINE1, SESN2	245	0.759838	-0.396236	0.670158	0.96153	negative
PC6	NFYA	12	2	14	ACLY, CARD10, COX7B2, EGLN3, FZD4, PDK2, PPP2CA, SERPINE1, UQCR10	TAB1	245	0.160301	-2.64114	0.0117406	0.0484298	negative
PC6	HIF3A	12	1	13	ITGB5, PDK2, PLAU, PPP2R5C, SDHA, SUCLG2	COL9A2	245	0.0798894	-3.64585	0.00304163	0.0250934	negative
PC6	SP1	10	23	33	ATP6V0E1, CCL7, COL9A2, NDUFS4, PDGFRA, THBS1	ATP5F1A, BRAF, EPHA2, G6PC3, LAMC2, PDK2, PPP2R5C, RICTOR, RPTOR, SUCLG2	245	2.43045	1.28123	0.0291657	0.106941	positive
PC6	SMAD4	10	16	26	ACLY, BRAF, EIF4B, PPP2R5C, SOD2, UQCRFS1	COX10, COX5B, IDH3B, ITGB5, LAMA5, LAMTOR1, LHPP, PLAU, PLK2, SIRT1	245	1.64027	0.713934	0.313664	0.517546	positive
PC6	NFE2L2	10	9	19	COX17, IL27RA, LAMA5, PDK2, SIRT1, UQCR10	ATP5PF, IFNGR1, ITGB5, MYC, SDHD	245	0.896387	-0.157806	1	1	negative
PC6	YY1	10	9	19	ANGPT1, GNG5B, MDH2, MYC, RAB10, THBS1, WDR59	CCL7, EIF4B, IGF1R, NDUFS4, NDUFS6, PLAU	245	0.896387	-0.157806	1	1	negative
PC6	USF1	9	3	12	ACVR1B, CREB3L1, CRTC2, EPHA2, ERBB3, LAMB1, LAMTOR5, PPP2CA	ATP5PF, PLK2	245	0.325749	-1.61817	0.141038	0.332448	negative
PC6	NFKB1	9	2	11	ACLY, ATG12, LAMTOR1, LYN, MYC, PPP2CA	SESN2, WDR59	245	0.216416	-2.20812	0.0624765	0.158594	negative
PC6	SMAD3	8	14	22	BRAF, COX7A2L, IRS2, SOD2	ATP6V0B, CARD10, COX7B2, CRTC2, ITGB5, LHPP, PGM2, PLK2, SOCS1	245	1.79334	0.84265	0.275161	0.504461	positive
PC6	HNF4A	8	12	20	ACVR1B, ADPGK, CSNK2A1, FGF21, IDH3B, PGM2, RAB10	EIF4B, NDUFB7, RPTOR, SESN2, SUCLG2	245	1.52444	0.60828	0.494387	0.74158	positive
PC6	USF2	7	8	15	CREB3L1, IDH2, IFNGR1, LAMTOR1, LAMTOR5, PDK2	ATP5PF, ATP6V0B, FH, IRS2, TLR4, TSC2	245	1.14736	0.198313	1	1	positive
PC6	BACH1	7	6	13	CARD10, LHPP, NDUFA12, NDUFAB1	ATP6V0E1, PPP2CA	245	0.853833	-0.227975	1	1	negative
PC6	EPAS1	6	4	10	LAMTOR5, PIAS3, PKN2, SUCLG2, TAB1	ANGPT1, MYC	245	0.66169	-0.595773	0.751359	1	negative
PC6	NRF1	5	10	15	G6PC3, PLK2	IGF1R, LAMB1, SOCS1, SOD2, THBS1, THEM4	245	2.03967	1.02833	0.294168	0.510924	positive
PC6	SP3	4	17	21	NDUFA12, SOCS1, TSC2	ACVR1B, BRAF, ERBB3, LAMB2, LAMC2, LAMTOR5, PLK2, RICTOR, RPTOR	245	4.47973	2.16341	0.00605938	0.0333266	positive
PC6	E2F1	4	5	9	CCNB1, CS, TLR4	CRTC2, CSNK2A1, IDH3B, IL27RA, RICTOR	245	1.25463	0.327257	1	1	positive
PC6	TP53	3	8	11	ATP5F1A, SDHA, STK11	ANGPT1, ATP6V0E1, MYC, PDGFRA, TNFSF14	245	2.71779	1.44244	0.221258	0.4295	positive
PC6	ELK1	3	2	5	COX10, EIF4B	IDH2, PKN2	245	0.664475	-0.589714	1	1	negative
PC6	IRF1	2	9	11	COX5B, MDH2	ACLY, CCL7, NDUFA12, NDUFAB1	245	4.62073	2.20812	0.0624765	0.158594	positive
PC6	RELB	2	9	11	SOCS1	BRAF, CREB3L1, RPTOR, SESN2, STK11	245	4.62073	2.20812	0.0624765	0.158594	positive
PC6	STAT3	2	7	9	NDUFS6, RAB10	ATG12, CS, GNG5B, LAMA5, RAB2B, SESN2	245	3.56558	1.83414	0.175649	0.386428	positive
PC6	REL	2	2	4	SUCLG2	SESN2, SLC7A5	245	1	0	1	1	none
PC6	IRF3	2	1	3	CCNB1	NDUFAB1	245	0.498636	-1.00394	1	1	negative
PC6	STAT1	1	5	6	ADPGK	CCNB1, LYN, PLAU	245	5.06905	2.34172	0.215868	0.4295	positive
PC6	FOXO3	1	4	5	LAMB2	ADPGK, COX7A2L, IGF1R	245	4.03943	2.01415	0.372436	0.585256	positive
PC6	NFKB2	1	2	3	PDK2	COX17, TNFSF14	245	2.00547	1.00394	1	1	positive
PC6	ETS1	0	28	28		ACLY, ATP6V0E1, COX17, FZD4, IDH2, IRS2, LAMC2, LCK, NDUFAB1, PIAS3, RAB10, SERPINE1, SOS2, TPTEP2-CSNK1E, UQCR10	245	#NUM!	#NUM!	3.28877e-09	1.08529e-07	positive

### Sheet: PC7
PC	TF	n_neg	n_pos	total_switches	genes_neg_list	genes_pos_list	n_total_events	odds_ratio_pos_vs_neg	log2_or_pos_vs_neg	p_value_pos_vs_neg	p_value_bh_pos_vs_neg	bias_direction
PC7	NRF1	43	8	51	ACO2, ANGPT1, ATP5F1D, CD19, EFNA2, FZD9, G6PC3, MAP2K1, MLST8, NDUFA11, NDUFS2, NDUFS7, PARP1, PDGFD, PDHB, PIAS3, PIAS4, SDHD, SEC13, SIRT1, WDR24	CS, GNG4, GYS1, STK3	311	0.164993	-2.59953	2.39531e-07	5.77259e-06	negative
PC7	ETS1	36	5	41	ACVR1B, CDKN2D, DLD, DVL3, EFNA2, EFNA4, LAMTOR3, NPRL3, PDGFD, PDGFRA, PGAM4, RAB2B, RELB, RPS6KA6, STK3, TSC2, UQCR11, USP7	MAGI1, RPS6KB1, SIRT1, TP53	311	0.125163	-2.99812	3.49854e-07	5.77259e-06	negative
PC7	ELK1	19	3	22	CDKN2D, LAMTOR5, NPRL3, PDGFD, RPS6KA6, STK3, TSC2, UQCR11	GYS1	311	0.150068	-2.73631	0.000697853	0.00460583	negative
PC7	IRF1	14	20	34	ADH4, COX7A2, NDUFB10, NDUFV1, PKN2, PPP2R3C	ACVR1B, ALDH7A1, COX5A, LAMTOR3, LCK, NDUFA12, NDUFA3, NDUFAB1, PGAM4, PIAS1, SDHD, UQCR11, YWHAZ	311	1.45714	0.54314	0.378091	0.542478	positive
PC7	SP1	14	20	34	NDUFB10, NPRL3, PIAS3, RPS6KB1, SERPINE1	ALDH3A1, CD19, COL6A1, DVL2, IFNGR1, IFNGR2, NDUFA3, PDGFD	311	1.45714	0.54314	0.378091	0.542478	positive
PC7	SMAD3	14	14	28	ACVR1B, ATP6V0C, CAMK2A, CFLAR, DEPTOR, IFNGR2, INSR, NDUFA12, NDUFA7	ADH4, ATF4, FASN, LAMC2, LAMTOR5, MINPP1, NDUFB10, PDGFRA, SLC3A2, WDR24	311	1	0	1	1	none
PC7	STAT1	14	6	20	ALDH7A1, ATP5F1D, CASTOR1, DVL2, IDH3B, IFNGR2, NDUFA3	ACSS2, ATP5PO, SDHD, SUCLG1	311	0.417887	-1.25882	0.109472	0.350226	negative
PC7	HIF1A	13	7	20	CAT, NDUFS2, PDGFD, PIAS3	ALDH7A1, DEPTOR, PKN2, TNFSF10, USP7	311	0.528366	-0.920391	0.255343	0.468129	negative
PC7	E2F1	13	4	17	ATP6V1B2, EFNA2, FZD2, G6PC3, LOC101927180, MAP2K1, PLAU, RHEBL1, SUCLG1, UQCR10	GNG4, IDH3B, NDUFV2, PDHB	311	0.299187	-1.74088	0.0460235	0.216968	negative
PC7	ARNT	11	14	25	ATP5F1B, COL6A1, EGLN3, IFNGR1, NDUFA11, PDGFB, PDGFD	ALDH7A1, ATP6V0C, ATP6V1B2, DEPTOR, GADD45A, NDUFAB1, PIK3R6, SKP2, TNFSF10, USP7	311	1.28506	0.361838	0.683884	0.868007	positive
PC7	REST	11	13	24	AKT1S1, CFLAR, CS, DDIT4, EGLN2, IFNG, IFNGR2, MINPP1, SKP2, TNFSF13B	ATP5F1B, CAMK2A, NPRL3, SDHD, SIRT1, SUCLG1, TCIRG1, UQCR10	311	1.18942	0.250254	0.83562	0.984838	positive
PC7	HNF4A	11	11	22	ACSS2, HIF1A, LAMC2, LCK, NDUFB8, PIAS1, STK3	AOX1, DVL2, LOC101927180, MAP2K1, NDUFA11, NDUFS2	311	1	0	1	1	none
PC7	TP53	10	17	27	ALDH3A1, GABARAP, LAMTOR5, SKP2, SUCLG1, TCIRG1	AKT1S1, CDKN2D, COX10, DDIT4, GADD45A, MLST8, NDUFB10, NPRL3, RPS6KA6	311	1.73894	0.798209	0.237296	0.468129	positive
PC7	RELB	10	5	15	COX10, GADD45A, NPRL3, PIK3R6	IFNG, NDUFS2, NDUFV1, TNFSF13B	311	0.492375	-1.02217	0.295797	0.488065	negative
PC7	NFE2L2	9	6	15	GYS1, LCK, MAGI1, SLC3A2, YWHAZ	ALDH7A1, ANGPT1, HIF1A, PIAS3	311	0.660549	-0.598263	0.602746	0.795625	negative
PC7	NFYB	8	20	28	ATP6V1B2, GYS1, NDUFAB1, SLC3A2, TNFSF10	COX7A2, EFNA4, EGLN3, FZD9, NPRL3, PDGFD, PIAS4, RPS6KA6, RPS6KB1	311	2.59931	1.37813	0.0316685	0.174177	positive
PC7	HIF3A	8	5	13	DVL2, LOC101927180, PDGFD	ALDH7A1, COX10, RELB	311	0.619346	-0.691182	0.576957	0.793316	negative
PC7	RELA	7	17	24	AOX1, ATP5F1D, ATP6V1D, IFNGR2, NDUFV2, PIK3R6, UQCR11	ACVR1B, EGLN2, EGLN3, NDUFA7, PDGFB, PDGFD, PIAS1, PIAS3, SIRT1	311	2.50766	1.32634	0.0588628	0.242809	positive
PC7	BACH1	7	1	8	ATP5PO, CASTOR1, CDKN2D, SDHD	NDUFV1	311	0.140439	-2.83198	0.0685555	0.25137	negative
PC7	SP3	6	13	19	COX10, IFNAR2-IL10RB, RELB	ADH4, ALDH3A1, ATP5F1D, CASTOR1, DLD, FZD9, INSR, PGAM4, SEC13	311	2.21485	1.14721	0.160527	0.378385	positive
PC7	USF2	5	12	17	COX7A2, IFNGR1, IFNGR2, PARP1, PDHA2	ACSS2, GADD45A, IFNAR2-IL10RB, MLST8, NDUFS7, PKN2, SERPINE1, TSC2, WDR24	311	2.45288	1.29448	0.137968	0.350226	positive
PC7	YY1	5	12	17	FASN, GNG4, GYS1	ACO2, ATP6V0C, DVL3, GABARAP, NDUFA9, PIAS3, RHEBL1, SKP2	311	2.45288	1.29448	0.137968	0.350226	positive
PC7	USF1	5	10	15	ATF4, SLC3A2, TP53	CDKN2D, COX10, DLD, FZD2, MLST8, RELB	311	2.03097	1.02217	0.295797	0.488065	positive
PC7	SMAD4	4	6	10	CFLAR, DEPTOR, TSC2	LOC101927180, NDUFB10, RPS6KA6	311	1.50884	0.59344	0.751905	0.918996	positive
PC7	FOXO3	4	3	7	COX7A2, PKN2	PDHA2, PIAS1, YWHAZ	311	0.747915	-0.419054	1	1	negative
PC7	NFYA	3	8	11	COX5A, NDUFA12, NDUFA9	ATF4, FZD9, NDUFV1, PIAS3, RPS6KA6	311	2.7067	1.43654	0.222391	0.468129	positive
PC7	HES1	3	0	3	ALDH3A1, PARP1		311	0	#NUM!	0.248792	0.468129	negative
PC7	NFYC	1	23	24	NDUFA9	ATF4, ATP6V1D, FZD9, MLST8, NDUFB8, NDUFV1, PARP1, PDGFD, PIAS3, PKN2, PPP2R3C, RPS6KA6	311	24.6812	4.62534	2.02304e-06	2.22534e-05	positive
PC7	NFKB1	1	17	18	TP53	ACVR1B, CAT, CFLAR, EFNA2, G6PC3, NDUFS2, SIRT1, SUCLG1	311	17.8749	4.15986	0.000118705	0.000979317	positive
PC7	REL	1	4	5	UQCR11	ACO2, ACVR1B, YWHAZ	311	4.03091	2.01111	0.372982	0.542478	positive
PC7	STAT3	1	2	3	CFLAR	PLAU, RAB2B	311	2.0043	1.0031	1	1	positive
PC7	EPAS1	0	4	4		ALDH7A1, STK3	311	#NUM!	#NUM!	0.123793	0.350226	positive
PC7	IRF3	0	1	1		YWHAZ	311	#NUM!	#NUM!	1	1	positive

### Sheet: PC8
PC	TF	n_neg	n_pos	total_switches	genes_neg_list	genes_pos_list	n_total_events	odds_ratio_pos_vs_neg	log2_or_pos_vs_neg	p_value_pos_vs_neg	p_value_bh_pos_vs_neg	bias_direction
PC8	SP1	153	9	162	ACSS2, ATP6V0A2, CASP9, CCNB2, CDK2, CDK4, COX15, COX5B, COX7A2L, COX7B2, CSNK2A1, EGFR, EP300, FGF9, FGFR3, GALM, GAPDHS, GNB4, GNG5B, GSK3B, IL6R, ITGA1, ITGA4, KDR, KRAS, LHPP, LTF, MALT1, MAPK14, MLYCD, NDUFA8, NDUFA9, NDUFAB1, PDHA2, PFKFB3, PFKM, PIAS2, PKN3, PPA2, PPBP, PPP2R1B, PRKCG, RAB2B, RPS6, SIRT1, SKP2, SOD2, STAM2, TGFBR2, THBS1, VTN, WNT1	CCND3, FGF19	607	0.0447443	-4.48215	3.33345e-39	1.13337e-37	negative
PC8	RELB	75	3	78	CCND2, COX5B, COX7B2, EP300, FGF9, GALM, GNB4, GNG5B, IL6R, ITGA1, ITGA4, LHPP, MAPK14, NDUFA9, NDUFAB1, PKN3, PPA2, RAB2B, SCD, SIRT1	FOXO4, NDUFA10	607	0.0352926	-4.82449	5.50541e-20	9.3592e-19	negative
PC8	SP3	64	5	69	ATP6V0A2, CCNA1, COX15, COX7B2, GALM, GNG5B, GSK3B, ITGA1, ITGA4, KDR, MALT1, NDUFA9, NDUFAB1, PDHA2, PPA2, PPBP	EIF4E2, NDUFA10	607	0.0705974	-3.82424	9.20802e-15	7.82682e-14	negative
PC8	HNF4A	56	5	61	ACSS2, ATP6V0A2, COX15, EGFR, EP300, FGF5, GALM, ITGA4, LHPP, MALT1, PPA2, PPP2R3C	EIF4E2, NDUFA10	607	0.0818453	-3.61096	1.86148e-12	1.26581e-11	negative
PC8	YY1	37	5	42	ACO2, ATP6V0A2, EP300, GALM, GNG5B, KDR, MAGI2, TGFBR2, UQCRB	FGFR3, PRKAA1, VTN	607	0.128125	-2.96438	2.8937e-07	8.94415e-07	negative
PC8	NRF1	28	46	74	ATP5MGL, ATP6V1B2, CHUK, EIF4B, EIF4E2, LAMB1, LAMTOR5, NDUFB4, NDUFC2-KCTD14, PRKAA1, PTGS2, PTPN2, RICTOR, SDHD, STAM2	ACSS2, CCND3, COX7B2, EGFR, EP300, FGF5, FGF9, GALM, GNB4, IL12A, ITGB8, LHPP, PPBP, PPP2R3C, UQCRHL	607	1.69483	0.761139	0.0407727	0.0577614	positive
PC8	IRF1	27	7	34	EP300, GALM, GNG5B, RICTOR, TGFBR2	CD40, MALT1, SOD2	607	0.2509	-1.99482	0.000696056	0.00131477	negative
PC8	ETS1	20	21	41	GALM, GNG5B, KDR, KRAS	COX7A2L, CREB3L4, CRTC2, LAMB1, NDUFA8, PPP2R3C, PRKAA1, RBL2, SDHD, UQCRHL	607	1.05177	0.072816	1	1	positive
PC8	BACH1	20	4	24	CHUK, EIF4E2, FGF19, GABARAP, NDUFA10, RBL2, SDHD, SOD2	ITGA1, WNT1	607	0.194924	-2.35902	0.0013923	0.00249148	negative
PC8	NFYC	19	2	21	CCND3, DVL3, MALT1, PRKAA1, RBL2, UQCRB, UQCRHL	PIAS2	607	0.102446	-3.28706	0.000197165	0.00039433	negative
PC8	NFYA	13	15	28	CCND3, CREB3L4, PRKAA1, RBL2, UQCRB, UQCRHL	GALM, NDUFA10, PIAS2, TGFBR2	607	1.1576	0.211142	0.848801	0.874522	positive
PC8	FOXO3	13	6	19	COX7A2L, GALM	EGFR, EIF4E2	607	0.456447	-1.13148	0.16373	0.214108	negative
PC8	NFE2L2	12	7	19	ATP5MGL, CHUK, EIF4E2, RBL2, UQCRB	EP300, IL6R	607	0.578731	-0.789034	0.355452	0.402845	negative
PC8	HIF1A	9	34	43	ATP5MGL, ATP6V1B2, CRTC2, FOXO4, LAMB1, NDUFA9, NDUFC2-KCTD14, PKN2	CCND3, COX15, FGF9, GALM, GSK3B, ITGA4, LHPP, RAB2B, SCD, SIRT1	607	3.93903	1.97784	0.000130898	0.000278159	positive
PC8	RELA	5	50	55	CCND3, ITGB8	ACSS2, COX15, EIF4E2, GALM, ITGA1, KDR, LAMB1, LTF, MLYCD, NDUFAB1, NDUFC2-KCTD14, PDHA2, PFKM, PPA2, RICTOR, RPS6, UQCRB	607	10.7921	3.4319	9.05803e-11	5.13288e-10	positive
PC8	SMAD4	5	40	45	CCND3, FGF19	CCNB2, EGLN3, EIF4B, GALM, GNG5B, LHPP, NDUFA9, PDHA2, PPA2, PTGS2, RPS6, SIRT1, STAM2, TGFBR2	607	8.48212	3.08443	4.7191e-08	1.78277e-07	positive
PC8	E2F1	5	27	32	NDUFA10, PIAS3	ATP6V0A2, CASP9, CCND2, COX15, KDR, LTF, NDUFAB1, NDUFB4, PPBP, RAB2B, SCD, TGFBR2	607	5.59795	2.4849	9.26922e-05	0.000210102	positive
PC8	REST	5	21	26	HK1, ITGB8	ATP5MGL, COX5B, EIF4E2, EP300, PKN2, PPA2, PRKCG, YWHAG	607	4.30979	2.10762	0.00224731	0.00382043	positive
PC8	STAT3	5	2	7	CD40, EGFR	SOD2	607	0.39828	-1.32815	0.451769	0.495489	negative
PC8	ELK1	5	1	6	ATP5MGL, GRAP, TNFSF11	GAPDHS	607	0.198908	-2.32983	0.21759	0.274002	negative
PC8	STAT1	4	42	46	CCND3	ACO2, ATP6V0A2, COX15, CSNK2A1, DVL3, GALM, GNG5B, ITGA1, ITGA4, KRAS, LAMTOR5, PFKM, PPA2, PPP2R1B, PRKCG	607	11.1899	3.48412	2.78593e-09	1.18402e-08	positive
PC8	NFKB1	4	26	30	CCND3	GALM, ITGB3, MALT1, NDUFAB1, PKN3, PPA2, SOD2, TNFSF11, WNT1	607	6.73748	2.75221	4.8804e-05	0.000118524	positive
PC8	EPAS1	4	16	20	LAMB1, RICTOR, YWHAG	ACSS2, COX15, GRAP, MALT1, PFKFB3, RAB2B, SCD, SIRT1	607	4.07672	2.02741	0.0111567	0.0172421	positive
PC8	NFYB	4	9	13	CCND3	CCND2, COX15, LTF, PKN3, RAB2B	607	2.26737	1.18102	0.264246	0.309805	positive
PC8	ARNT	3	29	32	CRTC2, NDUFB4, NDUFC2-KCTD14	CASP9, CCND3, CD40, CDK4, CHUK, GAPDHS, GRAP, GSK3B, HK1, KDR, MALT1, SCD, STAM2	607	10.0873	3.33447	1.93763e-06	5.06766e-06	positive
PC8	IRF3	3	1	4	PIAS2	PIAS3	607	0.332489	-1.58862	0.624381	0.663405	negative
PC8	HIF3A	2	57	59	ATP6V1B2, NDUFC2-KCTD14	CASP9, CHUK, COX15, EP300, GABARAP, GALM, GNG5B, GRAP, GSK3B, HK1, ITGA4, LHPP, MALT1, MAPK14, NDUFAB1, PFKFB3, RAB2B, RPS6, SIRT1, SKP2, TGFBR2	607	31.3005	4.96811	1.69616e-15	1.92232e-14	positive
PC8	TP53	2	37	39	DVL3, ITGB3	CD40, CDK4, EP300, GALM, HK1, KDR, LHPP, MAGI2, MALT1, PPA2, TGFBR2, UQCRHL	607	19.6085	4.29341	1.71007e-09	8.30606e-09	positive
PC8	USF1	2	8	10	EGLN3, FGF5	CDK2, CDK4, EIF4E2, GAPDHS, HK1, MLYCD	607	4.03571	2.01282	0.107926	0.146779	positive
PC8	USF2	1	27	28	EGLN3	CCNA1, GALM, GSK3B, LHPP, NDUFAB1, PPA2, RAB2B, SCD, SIRT1, THBS1	607	28.1669	4.81593	1.64176e-07	5.58199e-07	positive
PC8	SMAD3	1	25	26	ITGB8	ACO2, GALM, PDHA2, PIAS2, PTPN2, SIRT1, STAM2, TGFBR2, UQCRB	607	25.9915	4.69997	6.37453e-07	1.80612e-06	positive
PC8	NFKB2	1	8	9	IL12A	GALM	607	8.08293	3.01488	0.0383689	0.0567193	positive
PC8	REL	0	9	9		ATP6V1B2, LAMTOR5, PFKM, PTPN2, RPS6, SDHD	607	#NUM!	#NUM!	0.00379132	0.00613833	positive
PC8	HES1	0	3	3		SCD, SIRT1	607	#NUM!	#NUM!	0.249382	0.302821	positive

### Sheet: PC9
PC	TF	n_neg	n_pos	total_switches	genes_neg_list	genes_pos_list	n_total_events	odds_ratio_pos_vs_neg	log2_or_pos_vs_neg	p_value_pos_vs_neg	p_value_bh_pos_vs_neg	bias_direction
PC9	ETS1	27	8	35	ACLY, ATP1A2, ATP6V1B2, COX10, CREB3L3, DVL1, EEF2, IGF1R, KIT, MAP3K7, NPPA, NPRL2, PDK2, PGM1, RELN	CARD10, KRAS, TELO2	265	0.275006	-1.86246	0.00131409	0.00481834	negative
PC9	SP1	26	6	32	ATG12, BRAF, CCND2, CREBBP, FNIP1, IDH3G, ITGB3, LCK, NGFR, PDGFRA, TSC2, ULK1	KLF2, LTBR, TNFSF14	265	0.213471	-2.22789	0.000362108	0.00199159	negative
PC9	HNF4A	25	3	28	ATP5MGL, BCL2L1, CCNB2, CCND2, IRS2, LAMTOR4, PGM1, SMAD2, SOCS1, TSC2	CREB3L3, LCK, STAM	265	0.110282	-3.18072	1.72436e-05	0.000113808	negative
PC9	RELB	20	1	21	ATP6V1G2, CCND2, G6PC3, LAMTOR4, MALT1, NDUFB11, PLK3, RAB13, TSC2	STAM	265	0.0465652	-4.4246	1.49747e-05	0.000113808	negative
PC9	SP3	14	1	15	CCND2, CCND3, COX7C, FNIP1, NGFR, TELO2	PRKAB1	265	0.0681232	-3.87571	0.000838233	0.00345771	negative
PC9	NFYA	12	4	16	BCL2L1, CARD10, CDKN1B, COX15, HNF4G, IL27RA, TGFB1, ULK1	ATP6V1B2, TRIM25	265	0.32375	-1.62705	0.0724164	0.132763	negative
PC9	NRF1	11	25	36	ACVR1B, CARD10, DVL1, EFNA5, MAP3K7, TRIM25	ATP5MGL, ATP6V1G2, CCND2, IRS2, KDR, NDUFA3, NPPA, PDHB, PGM1, TSC2, ULK1	265	2.40149	1.26393	0.0236222	0.064961	positive
PC9	YY1	10	9	19	CASTOR1, CHUK, DVL2, IRAK1, LAMTOR4, NTRK2, PFKM, UQCR10, UQCRQ	AREG, CREBBP, HNF4G, NPPA, PLAU, PPA2, TRIM25	265	0.896669	-0.157352	1	1	negative
PC9	SMAD4	10	2	12	CARD10, CDKN1B, IRS2, SOCS1, STAM	ATP1A2, PDGFRA	265	0.194432	-2.36266	0.0364605	0.082452	negative
PC9	STAT3	9	2	11	BTK, CD14, EEF2, IDH3G, KDR, PPA2, ULK1	CHUK, IL2RG	265	0.216859	-2.20517	0.0626989	0.129317	negative
PC9	IRF1	8	5	13	ATP5F1D, ATP6V1B2, COX7C, IDH3G, TSC2	CCND3, IL31RA, INSR, SMAD2	265	0.618345	-0.693516	0.576234	0.704287	negative
PC9	ELK1	8	1	9	COX10, EEF2, G6PC3, PDK2, PRKAB1	PFKM	265	0.122054	-3.03441	0.0374782	0.082452	negative
PC9	REST	8	1	9	IRS2, KLF2, LTBR, PDHB, TLR4, UQCRQ	MALT1	265	0.122054	-3.03441	0.0374782	0.082452	negative
PC9	TP53	7	7	14	CARD10, SOCS1, TNFSF14	CCND2, NDUFA3, NDUFB11	265	1	0	1	1	none
PC9	NFYB	7	5	12	CDKN1B, INSR, IRS2, NDUFA3, RELA	ATP6V1B2, MAP3K7, RBL2	265	0.709251	-0.495631	0.771819	0.878276	negative
PC9	NFE2L2	7	1	8	IL31RA, NPRL2, PHLPP1, TLR4, UQCR10	RAB13	265	0.140018	-2.83632	0.0682509	0.132487	negative
PC9	BACH1	6	18	24	ATF4, IL2RG, KLF2	CDKN1B, EEF2, KIT, MAP3K7, PDHB, PGM1, SOCS1	265	3.13947	1.65052	0.0197318	0.0591953	positive
PC9	E2F1	6	11	17	AREG, EGLN2, PKN1, TRIM25	BTK, DDIT4, IL27RA, IL31RA, LAMTOR4, LAMTOR5, MYD88, PLAU, PLK4	265	1.86726	0.900923	0.324339	0.445967	positive
PC9	USF1	6	11	17	DDIT4, KRAS, LAMTOR5, LTBR, UQCR10	ATP5F1D, CCNB2, COX15, DVL1, DVL2, IRAK1, PPA2, RELN	265	1.86726	0.900923	0.324339	0.445967	positive
PC9	HIF1A	5	30	35	LAMA5, PLAU, RBL2, UQCR10	ATF4, BCL2L1, BRAF, CCND2, EGLN2, FNIP1, LHPP, NDUFB11, NTRK2, PGM1, PLK3, SOCS1, TLR4, TSC2	265	6.61796	2.72639	1.21049e-05	0.000113808	positive
PC9	NFKB1	5	10	15	COX15, EEF2, PLK4, TELO2	CASTOR1, COX10, LAMA5, PDGFRA, UQCR10	265	2.03656	1.02613	0.294749	0.442123	positive
PC9	RELA	5	5	10	AREG, COX15, EEF2, IDH3G	COX7C, ITGB3, UQCRQ	265	1	0	1	1	none
PC9	NFYC	5	3	8	CDKN1B, FNIP1, NDUFB11	CD14, TRIM25	265	0.595995	-0.746628	0.724477	0.853848	negative
PC9	STAT1	4	9	13	CASTOR1, IRS2, LHPP, PPP2R3C	ATF4, CARD10, EFNA5, IGF1R, TGFB1	265	2.29053	1.19568	0.260855	0.409915	positive
PC9	FOXO3	3	10	13	ATP6V1G2, CARD10	ACVR1B, CCND2, GALM, INSR, RELN	265	3.41787	1.7731	0.0883296	0.153415	positive
PC9	IRF3	3	0	3	BAD, FNIP1		265	0	#NUM!	0.248582	0.409915	negative
PC9	ARNT	2	27	29	GALM, MYD88	ATG12, ATP5MGL, BRAF, CCND2, G6PC3, IDH3G, NGFR, NTRK2, PDK2, PKN1, RAB13, RELA, SOCS1, ULK1	265	14.8586	3.89322	8.899e-07	2.16889e-05	positive
PC9	SMAD3	2	5	7	INSR	ATP6V1B2, COX15	265	2.5248	1.33617	0.450006	0.594008	positive
PC9	REL	2	0	2	PLK3		265	0	#NUM!	0.499055	0.633416	negative
PC9	USF2	1	15	16	TNFSF14	ATF4, BAD, CCND2, MAP3K7, PHLPP1, SOCS1, TGFB1, TLR4	265	15.7893	3.98088	0.000434058	0.00204627	positive
PC9	NFKB2	1	0	1	GALM		265	0	#NUM!	1	1	negative
PC9	HIF3A	0	20	20		ATF4, BRAF, CCND2, FNIP1, G6PC3, NGFR, NPRL2, PDK2, PGM1	265	#NUM!	#NUM!	1.31448e-06	2.16889e-05	positive
PC9	EPAS1	0	10	10		ACLY, ATG12, DDIT4, PDK2, PGM1, PLK3, PPP2R3C	265	#NUM!	#NUM!	0.00179135	0.00591146	positive
