## Supplementary material for "Oxygen-sensing regulatory architecture structures mammalian diversification": Table ED6

### Sheet: Sheet 1
TF	strength_PC1	strength_PC2	strength_PC3	strength_PC4	strength_PC5	strength_PC6	strength_PC7	strength_PC8	strength_PC9
ARNT	0.000498953	0.00433601	-6.37104e-05	0.00168131	0.00145131	-0.00299917	0.00200465	0.00328039	0.0013099
BACH1	-0.0014229	0.00231639	-0.000170782	-0.000230665	0.000532848	-0.000692254	-0.000167455	-0.00236774	0.000421344
E2F1	-0.00169962	0.00187358	-0.000321888	0.000109297	-0.000163283	0.000971661	-0.00160376	0.000675806	0.000814502
ELK1	-0.00225444	0.000954709	-0.000212717	-0.000815001	-2.39172e-05	0.0023742	-0.00168229	0.00308759	-0.0010847
EPAS1	0.000158787	0.00644578	-2.91529e-05	0.00147873	-0.000287479	-0.00290744	-0.000395171	0.00108592	0.0024936
ETS1	-0.00196708	-0.00426185	0.000112308	-0.000827438	-0.000564665	0.00400403	-0.00197581	0.000691373	-0.00186548
FOXO3	0.00141866	0.00219376	-0.000515994	0.000716912	-0.000807307	-0.000793566	0.0001406	-0.000267929	0.000616574
HES1	-0.00140842	0.0048674	9.59997e-05	0.0040551	0.0015829	-0.00163986	-0.00217441	0.0019296	-0.00057282
HIF1A	-0.00211426	0.00497501	-6.55552e-05	0.00290259	0.000535003	-0.00155922	-0.000563004	-0.000450968	0.00246079
HIF3A	0.000386243	0.00775612	-0.000266911	0.00187076	0.00166207	-0.00333834	0.00074131	0.0050432	0.00300781
HNF4A	-0.000263268	-0.00288289	0.000582574	-0.00113206	-0.000599615	0.00015035	0.000908915	-0.000146647	-0.000805267
IRF1	0.00326757	-0.00275176	0.000369991	-0.00135081	-0.000751402	0.000906887	0.00102668	0.00340678	0.000503481
IRF3	0.00196707	-0.00605716	-7.37941e-05	-0.00210894	-8.70363e-05	0.000758728	0.00059057	0.00176756	0.000475148
NFE2L2	0.000111694	0.000896731	-1.39785e-05	-0.000889823	0.00104153	-0.000567883	-0.00021017	0.000345655	-0.000704514
NFKB1	0.00164672	0.000422394	-1.81092e-05	-0.000865705	0.00143795	-0.00180991	0.00170478	0.00279296	-0.000261494
NFKB2	-0.00170122	0.000323607	0.00100827	-0.00303463	-0.000787609	-0.00061548	0.0020059	0.00299375	-0.000999302
NFYA	0.00139298	0.000133037	-0.000255499	-0.00130558	0.000844348	-0.00257706	0.00218404	-0.00079459	-0.000810543
NFYB	0.00264273	0.00174884	-0.000130132	-0.00193308	0.00112946	-0.00241011	0.00192429	0.00229633	0.000290039
NFYC	0.00126535	-0.000696866	-0.000717344	-0.00173928	0.00101215	-0.00266566	0.00242485	-0.00262781	-0.00019394
NRF1	-0.00140661	0.00372058	-0.000372928	0.000813094	-0.000666334	0.000785694	-0.00239059	0.000435018	0.000435879
REL	-0.000774559	0.00150594	0.000398378	-0.000786354	0.00106719	-0.000696886	-0.000378792	0.00520412	0.000117097
RELA	0.000281109	0.000669707	-0.000311032	-0.00124465	0.00150869	-0.000144807	0.000490622	0.00332046	0.000416848
RELB	-0.00191902	-0.00831699	-0.000263593	-0.00188309	0.000117341	0.000211635	0.000662988	-0.00205743	-0.00158492
REST	0.00181805	0.00183524	0.000451609	-0.00077217	1.43234e-05	-0.00125485	-0.000146187	0.00220453	-0.000515311
SMAD3	0.00169707	0.00306222	0.00129011	0.000996845	0.000977058	0.000720842	0.00033838	0.00319571	-0.000142011
SMAD4	0.00324808	0.00362867	0.00102995	0.000522977	0.00140377	0.000724775	0.000555078	0.00545175	6.25487e-06
SP1	-0.00270758	-0.00781016	-0.000847192	-0.00156547	-0.00130155	0.00164715	-0.00141257	-0.0073011	-0.00191175
SP3	0.00107455	-0.00851155	-0.00100469	-0.00109458	-0.000975742	0.00212647	0.000294064	-0.00284419	-0.00155367
STAT1	0.000530639	0.00286314	0.000854578	-0.000952012	0.00113493	0.000724802	-0.000479552	0.00506907	-0.000240769
STAT3	-0.000309285	0.00150218	0.00151605	0.000833165	-2.75725e-05	0.00179703	-0.000172915	0.000897567	-0.000982107
TP53	0.00229867	0.00382378	2.90554e-05	0.000731389	0.000247336	-0.000275708	0.000471743	0.00403871	0.00144327
USF1	0.000660095	0.00309107	-0.000336205	-2.52776e-05	0.00113535	-0.00306971	0.00226253	0.00315476	0.00169474
USF2	-0.000307321	0.00483666	4.41455e-05	0.000179281	0.000742725	-0.00165333	0.00118561	0.00286291	0.00276307
YY1	0.00139246	-0.00165815	-0.000924852	-0.00182391	0.000146523	-0.0016029	0.00100496	0.00234849	0.00046429
